# Expanding the genome information on *Bacillales* for biosynthetic gene cluster discovery

**DOI:** 10.1101/2024.04.24.590912

**Authors:** Lijie Song, Lasse Johan Dyrbye Nielsen, Xinming Xu, Omkar Satyavan Mohite, Matin Nuhamunada, Zhihui Xu, Rob Murphy, Kasun Bodawatta, Michael Poulsen, Mohamed Hatha Abdulla, Eva C. Sonnenschein, Tilmann Weber, Ákos T. Kovács

**Author notes:** Correspondence and requests for materials should be addressed to Ákos T. Kovács, and Tilmann Weber,. Contributed equally/Co-first authors (Lijie Song, Lasse Johan Dyrbye Nielsen).

## Abstract

This study showcases 121 new genomes of spore-forming *Bacillales* from strains collected globally from a variety of habitats, assembled using Oxford Nanopore long-read and MGI short-read sequences. *Bacilli* are renowned for their capacity to produce diverse secondary metabolites with use in agriculture, biotechnology, and medicine. These secondary metabolites are encoded within biosynthetic gene clusters (smBGCs). smBGCs have significant research interest due to their potential for the discovery of new bioactivate compounds. Our dataset includes 62 complete genomes, 2 at chromosome level, and 57 at contig level, covering a genomic size range from 3.50 Mb to 7.15 Mb. Phylotaxonomic analysis revealed that these genomes span 16 genera, with 69 of them belonging to *Bacillus*. A total of 1,176 predicted BGCs were identified by *in silico* genome mining. We anticipate that the open-access data presented here will expand the reported genomic information of spore-forming *Bacillales* and facilitate a deeper understanding of the genetic basis of *Bacillales*’ potential for secondary metabolite production.
