## Supplementary material for "Expanding the genome information on *Bacillales* for biosynthetic gene cluster discovery": Oline only Table 1

### Sheet: Online-only Table 1
Online-only Table 1. The summary characteristics of genome assembly and annotation
Isolate	Assembly accession number	Assembly level	No. of scaffolds	No. of contigs	Genome size (Mbps)	GC (%)	Scaffold N50 (Mbps)	Contig N50 (Mbps)	Completeness (%)	Contamination (%)	Organism name	Genes	Protein-coding genes	Non-coding genes
G6S3	GCA_030292035.1	Complete genome	2	n/a	3.67751	41.5	3.67085	n/a	99.59	0.21	Bacillus safensis (firmicutes)	3767	3625	110
G2S2	GCA_030123085.1	Complete genome	1	n/a	4.08581	44	4.08581	n/a	99.81	0.13	Bacillus subtilis (firmicutes)	4202	3993	123
Puebla_S2	GCA_030167055.1	Complete genome	5	n/a	5.82584	35	5.24392	n/a	99.34	0.17	Bacillus toyonensis (firmicutes)	5961	5603	155
Monterrey_S3	GCA_030167035.1	Complete genome	3	n/a	5.67806	35.5	5.30962	n/a	99.23	0.38	Bacillus toyonensis (firmicutes)	5792	5485	153
D5_B_69	GCA_030291955.1	Complete genome	3	n/a	5.33252	35.5	5.17755	n/a	98.35	0.28	Bacillus cereus (firmicutes)	5478	5145	144
C1_9	GCA_030122885.1	Complete genome	1	n/a	4.09047	44	4.09047	n/a	99.81	0.13	Bacillus subtilis (firmicutes)	4213	4003	123
C1_13	GCA_030122865.1	Complete genome	1	n/a	4.09047	44	4.09047	n/a	99.81	0.13	Bacillus subtilis (firmicutes)	4213	4003	123
D9_B_49	GCA_030291995.1	Complete genome	2	n/a	3.9197	41	3.91208	n/a	99.59	0	Bacillus altitudinis (firmicutes)	4060	3906	111
Mn106-1 head2 chi	GCA_030166975.1	Complete genome	3	n/a	5.3278	35.5	5.24699	n/a	99.23	0.04	Bacillus anthracis (firmicutes)	5575	5286	154
Mi106 D2 head1 chi	GCA_030219985.1	Complete genome	2	n/a	5.91542	35	5.35095	n/a	99.18	0.37	Bacillus bombysepticus (firmicutes)	5995	5645	153
ACCC01970	GCA_030272035.1	Complete genome	1	n/a	5.39583	35	5.39583	n/a	99.01	0.52	Bacillus bombysepticus (firmicutes)	5519	5224	154
LN15	GCA_030123185.1	Complete genome	1	n/a	5.39114	35.5	5.39114	n/a	99.34	0.51	Bacillus wiedmannii (firmicutes)	5625	5316	153
Cuernavaca_S2	GCA_030179875.1	Complete genome	3	n/a	6.12116	34.5	5.28852	n/a	99.23	0.62	Bacillus bombysepticus (firmicutes)	6226	5862	153
G6S2	GCA_030123125.1	Complete genome	1	n/a	3.79717	41.5	3.79717	n/a	99.59	0.21	Bacillus altitudinis (firmicutes)	3923	3797	110
Monterrey_S2	GCA_030167015.1	Complete genome	1	n/a	3.81396	41.5	3.81396	n/a	99.59	0.21	Bacillus pumilus (firmicutes)	3907	3770	110
ACCC03434	GCA_030122785.1	Complete genome	1	n/a	5.8281	45.5	5.8281	n/a	99.85	0	Paenibacillus polymyxa (firmicutes)	5188	4984	156
LN2	GCA_030123205.1	Complete genome	1	n/a	4.25213	43.5	4.25213	n/a	99.66	1.48	Bacillus halotolerans (firmicutes)	4389	4126	121
KF17	GCA_030292055.1	Complete genome	2	n/a	4.22314	43.5	4.15108	n/a	99.66	1.43	Bacillus halotolerans (firmicutes)	4362	4104	121
NJ26	GCA_030123305.1	Complete genome	1	n/a	3.92959	46.5	3.92959	n/a	99.79	0	Bacillus velezensis (firmicutes)	3895	3685	118
SXL388	GCA_030292135.1	Complete genome	3	n/a	5.88985	35	5.34972	n/a	98.92	0.41	Bacillus albus (firmicutes)	6053	5678	153
YX15	GCA_030285945.1	Complete genome	4	n/a	5.21894	35.5	4.91332	n/a	99.43	0.59	Bacillus arachidis (firmicutes)	5388	4973	154
Tehuacan_S4	GCA_030167075.1	Complete genome	1	n/a	4.09175	44	4.09175	n/a	99.29	1.18	Bacillus halotolerans (firmicutes)	4201	3978	121
CF29	GCA_030122925.1	Complete genome	1	n/a	5.43651	40.5	5.43651	n/a	98.91	1.39	Peribacillus frigoritolerans (firmicutes)	5330	5095	131
WH6	GCA_030123485.1	Complete genome	1	n/a	5.78611	40	5.78611	n/a	98.91	2.87	Peribacillus simplex (firmicutes)	5572	5299	133
LC22	GCA_030123165.1	Complete genome	1	n/a	5.45129	40.5	5.45129	n/a	98.91	1.37	Peribacillus frigoritolerans (firmicutes)	5269	5017	133
SuZ13	GCA_030123365.1	Complete genome	1	n/a	6.08535	39	6.08535	n/a	98.29	4.21	Neobacillus sp. SuZ13 (firmicutes)	5968	5660	220
B2_10	GCA_030122825.1	Complete genome	1	n/a	3.89201	41.5	3.89201	n/a	99.59	0.21	Bacillus pumilus (firmicutes)	4019	3870	110
D9_B_73	GCA_030123045.1	Complete genome	1	n/a	5.34888	40.5	5.34888	n/a	98.91	1.28	Peribacillus simplex (firmicutes)	5245	4947	131
G5S2	GCA_030292015.1	Complete genome	3	n/a	5.33833	35.5	5.30595	n/a	99.01	0.2	Bacillus mycoides (firmicutes)	5440	5146	144
DY30	GCA_030123065.1	Complete genome	1	n/a	6.13971	38.5	6.13971	n/a	99.39	5.76	Neobacillus sp. DY30 (firmicutes)	6056	5751	211
AQ2	GCA_030122805.1	Complete genome	1	n/a	4.80396	43	4.80396	n/a	99.45	1.49	Mesobacillus sp. AQ2 (firmicutes)	4782	4626	123
CF20	GCA_030122905.1	Complete genome	1	n/a	5.50122	40.5	5.50122	n/a	98.91	1.93	Peribacillus frigoritolerans (firmicutes)	5338	5060	131
WH12	GCA_030123465.1	Complete genome	1	n/a	6.29132	39	6.29132	n/a	98.84	6.08	Neobacillus cucumis (firmicutes)	6233	5932	214
XLM16	GCA_030123425.1	Complete genome	1	n/a	3.73845	44	3.73845	n/a	94.85	2.19	Siminovitchia fortis (firmicutes)	3727	3585	89
XLM17	GCA_030123445.1	Complete genome	1	n/a	5.66895	40	5.66895	n/a	98.84	2.82	Neobacillus novalis (firmicutes)	5596	5345	155
LY1	GCA_030123245.1	Complete genome	1	n/a	5.24969	36.5	5.24969	n/a	98.68	1.24	Lysinibacillus pakistanensis (firmicutes)	5235	5000	147
LN5	GCA_030123225.1	Complete genome	1	n/a	5.00407	42	5.00407	n/a	98.85	1.99	Cytobacillus firmus (firmicutes)	5036	4848	149
SIN1.2	GCA_030292095.1	Complete genome	10	n/a	5.8434	35.5	5.17259	n/a	99.43	0.65	Bacillus cereus (firmicutes)	6121	5615	153
SIN2.2	GCA_030292205.1	Complete genome	8	n/a	6.33018	35	5.44148	n/a	99.01	0.7	Bacillus mycoides (firmicutes)	6554	6072	154
MB7_B11	GCA_030123285.1	Complete genome	1	n/a	4.00223	46.5	4.00223	n/a	99.63	0.19	Bacillus velezensis (firmicutes)	3968	3771	118
Cuernavaca_S4	GCA_030166995.1	Complete genome	5	n/a	5.73041	35	5.27004	n/a	99.34	0.38	Bacillus toyonensis (firmicutes)	5866	5537	153
CEW AP102	GCA_030123005.1	Complete genome	1	n/a	3.77763	41.5	3.77763	n/a	99.59	0.21	Bacillus safensis (firmicutes)	3854	3713	110
CEW 1W	GCA_030123025.1	Complete genome	1	n/a	4.3351	46	4.3351	n/a	99.59	0.02	Bacillus paralicheniformis (firmicutes)	4432	4266	111
CES-OCA-19	GCA_030122945.1	Complete genome	1	n/a	3.78889	41.5	3.78889	n/a	99.59	0	Bacillus altitudinis (firmicutes)	3925	3790	110
CEW-AP100	GCA_030122965.1	Complete genome	1	n/a	3.7818	41.5	3.7818	n/a	99.59	0.21	Bacillus safensis (firmicutes)	3856	3715	110
ACCC02827	GCA_030291935.1	Complete genome	2	n/a	3.68149	47	3.6769	n/a	99.33	0	Halobacillus sp. ACCC02827 (firmicutes)	3841	3730	95
ACCC03016	GCA_030122765.1	Complete genome	1	n/a	5.67932	54	5.67932	n/a	99.73	1.38	Brevibacillus agri (firmicutes)	5498	5195	174
TL11	GCA_030123385.1	Complete genome	1	n/a	5.09338	44	5.09338	n/a	99.34	0.22	Fictibacillus enclensis (firmicutes)	5223	5028	104
SQ11	GCA_030123345.1	Complete genome	1	n/a	5.0852	42	5.0852	n/a	98.85	3.08	Cytobacillus firmus (firmicutes)	5097	4906	150
WH10	GCA_030123405.1	Complete genome	1	n/a	5.5883	38	5.5883	n/a	98.29	1.72	Neobacillus sp. WH10 (firmicutes)	5383	5136	147
YX16	GCA_030123505.1	Complete genome	1	n/a	6.23139	38.5	6.23139	n/a	99.21	2.61	Neobacillus sp. YX16 (firmicutes)	6087	5805	174
G2S3	GCA_030123105.1	Complete genome	1	n/a	6.69823	44	6.69823	n/a	99.85	1.42	Paenibacillus sp. G2S3 (firmicutes)	5922	5733	120
DX3.1	GCA_030292155.1	Complete genome	9	n/a	5.68835	36	5.17862	n/a	99.43	0.62	Bacillus sp. DX3.1 (firmicutes)	5710	5173	151
B2_4	GCA_030122845.1	Complete genome	1	n/a	5.28957	50	5.28957	n/a	99.66	0	Paenibacillus woosongensis (firmicutes)	4881	4686	103
RZ14	GCA_030123325.1	Complete genome	1	n/a	5.78387	40.5	5.78387	n/a	98.91	2.17	Peribacillus simplex (firmicutes)	5519	5257	131
LY92	GCA_030123265.1	Complete genome	1	n/a	5.24968	36.5	5.24968	n/a	98.68	1.24	Lysinibacillus pakistanensis (firmicutes)	5243	5007	147
SIN3.1	GCA_030292115.1	Complete genome	6	n/a	6.13788	35	5.34646	n/a	99.01	0.2	Bacillus mycoides (firmicutes)	6308	5865	154
KF24	GCA_030123145.1	Complete genome	1	n/a	4.23733	43.5	4.23733	n/a	99.81	0.12	Bacillus subtilis (firmicutes)	4481	4257	118
LN4	GCA_030292075.1	Complete genome	2	n/a	5.52524	40.5	5.51381	n/a	98.63	1.52	Peribacillus frigoritolerans (firmicutes)	5397	5146	117
SIN3.2	GCA_030292225.1	Complete genome	7	n/a	6.139	35	5.40761	n/a	99.01	0.7	Bacillus mycoides (firmicutes)	6302	5855	154
CCW CN82	GCA_030122985.1	Complete genome	1	n/a	3.81705	38	3.81705	n/a	99.43	0	Priestia flexa (firmicutes)	3985	3743	138
ACCC02857	GCA_030122745.1	Complete genome	1	n/a	4.01498	37.5	4.01498	n/a	100	0.89	Virgibacillus halodenitrificans (firmicutes)	3880	3768	91
D8_B_47	GCA_030291975.1	Chromosome	5	n/a	5.76196	35.5	5.16315	n/a	98.68	0.79	Bacillus cereus (firmicutes)	5939	5545	155
MW2_IS1	GCA_030316035.1	Chromosome	1	n/a	4.07485	44	4.07485	n/a	99.81	0.13	Bacillus subtilis (firmicutes)	4215	3982	121
D8_B_46	GCA_030348665.1	Contig	n/a	8	5.95336	35.5	n/a	5.36467	98.68	0.85	Bacillus mycoides (firmicutes)	6105	5712	154
D8_B_42	GCA_030348675.1	Contig	n/a	6	5.74484	35.5	n/a	5.15993	98.68	0.77	Bacillus cereus (firmicutes)	5923	5516	156
DX2.1	GCA_030348585.1	Contig	n/a	4	5.49916	35.5	n/a	5.01577	96.86	0.39	Bacillus hominis (firmicutes)	5719	5329	153
D9_B_34	GCA_031324335.1	Contig	n/a	15	5.95907	35	n/a	3.88303	99.26	0.1	Bacillus wiedmannii (firmicutes)	6163	5772	146
D9_B_36	GCA_030348645.1	Contig	n/a	3	4.31369	43.5	n/a	4.2153	99.81	1	Bacillus subtilis (firmicutes)	4542	4353	123
Munchenroda_S7	GCA_030348415.1	Contig	n/a	4	5.92187	35	n/a	5.33561	99.34	0.03	Bacillus wiedmannii (firmicutes)	6098	5761	157
TZ19	GCA_030348305.1	Contig	n/a	5	3.94525	46.5	n/a	3.94269	99.63	0.12	Bacillus velezensis (firmicutes)	3910	3722	118
YX23	GCA_030348245.1	Contig	n/a	7	5.28198	35.5	n/a	4.51212	96.81	0.61	Bacillus cereus (firmicutes)	5548	5123	153
D9_B_56	GCA_030348595.1	Contig	n/a	8	4.29418	43.5	n/a	4.14402	99.81	0.78	Bacillus subtilis (firmicutes)	4532	4314	106
Tehuacan_S5	GCA_031324075.1	Contig	n/a	27	5.17943	35.5	n/a	4.03184	96.73	0.5	Bacillus cereus (firmicutes)	5455	5078	130
TL8	GCA_030348285.1	Contig	n/a	2	5.16431	44	n/a	4.80769	99.34	0.55	Fictibacillus enclensis (firmicutes)	5350	5145	104
ACCC06369	GCA_030348945.1	Contig	n/a	2	5.62465	40	n/a	5.46642	98.82	1.67	Peribacillus sp. ACCC06369 (firmicutes)	5541	5248	131
b19	GCA_030348905.1	Contig	n/a	2	5.39528	44	n/a	5.15442	99.34	1.21	Fictibacillus enclensis (firmicutes)	5551	5310	104
RZ2	GCA_030348365.1	Contig	n/a	4	4.72686	37	n/a	4.60652	98.91	1.64	Cytobacillus kochii (firmicutes)	4752	4551	142
ACCC02960	GCA_031324325.1	Contig	n/a	60	6.0831	52	n/a	1.012	99.64	1.57	Brevibacillus parabrevis (firmicutes)	5699	5492	157
ACCC04323	GCA_030348965.1	Contig	n/a	6	5.89378	35	n/a	5.30365	98.77	1.55	Bacillus bombysepticus (firmicutes)	6099	5700	169
YX13	GCA_031324045.1	Contig	n/a	59	4.67303	45	n/a	3.05163	99.59	1.18	Bacillus sonorensis (firmicutes)	4816	4570	112
Canada_S1	GCA_030176975.1	Contig	n/a	6	3.97281	46.5	n/a	3.96719	99.63	0	Bacillus velezensis (firmicutes)	3944	3762	117
D9_B_45	GCA_030348625.1	Contig	n/a	9	4.37821	45.5	n/a	4.29176	98.86	0	Bacillus licheniformis (firmicutes)	4561	4367	110
D9_B_66	GCA_030348565.1	Contig	n/a	9	4.28128	43.5	n/a	4.13208	99.81	0.35	Bacillus subtilis (firmicutes)	4526	4368	106
E1_1	GCA_031324305.1	Contig	n/a	29	5.37822	40	n/a	1.06181	98.36	1.28	Peribacillus simplex (firmicutes)	5272	4999	109
G1S1	GCA_030348515.1	Contig	n/a	3	6.01525	40.5	n/a	5.76721	98.88	2.19	Peribacillus frigoritolerans (firmicutes)	5817	5552	131
G4S2	GCA_030348505.1	Contig	n/a	2	5.53905	37	n/a	5.49141	99.34	0.77	Lysinibacillus sp. G4S2 (firmicutes)	5605	5335	154
G7S3	GCA_031324285.1	Contig	n/a	19	5.69492	35	n/a	4.08645	99.34	0.38	Bacillus toyonensis (firmicutes)	5871	5534	157
Monterrey_S4	GCA_031324135.1	Contig	n/a	19	5.71632	35	n/a	3.90966	99.27	0.17	Bacillus thuringiensis (firmicutes)	5789	5494	128
LC18	GCA_031324195.1	Contig	n/a	21	4.3311	48	n/a	3.36153	99.34	1.1	Rossellomorea marisflavi (firmicutes)	4467	4322	120
NJ11	GCA_030348405.1	Contig	n/a	3	5.85599	40	n/a	5.47713	98.91	3.17	Peribacillus sp. NJ11 (firmicutes)	5712	5372	131
CF13	GCA_030348785.1	Contig	n/a	8	5.623	40.5	n/a	5.44806	98.91	2.35	Peribacillus frigoritolerans (firmicutes)	5425	5159	132
ACCC03577	GCA_030348985.1	Contig	n/a	8	4.56389	37.5	n/a	2.43925	99.34	0.33	Lysinibacillus sphaericus (firmicutes)	4575	4344	150
b15	GCA_030348865.1	Contig	n/a	2	4.16941	44	n/a	4.14476	99.38	0.91	Bacillus subtilis (firmicutes)	4198	3946	118
b4	GCA_030348835.1	Contig	n/a	2	4.16941	44	n/a	4.14476	99.38	0.91	Bacillus subtilis (firmicutes)	4198	3946	118
CF15	GCA_030348775.1	Contig	n/a	3	5.59539	40.5	n/a	5.57933	98.91	1.55	Peribacillus frigoritolerans (firmicutes)	5466	5205	131
NJ4	GCA_030348345.1	Contig	n/a	7	5.75432	40	n/a	5.01816	98.91	3.25	Peribacillus sp. NJ4 (firmicutes)	5737	5420	122
SIN1.1	GCA_031324125.1	Contig	n/a	13	5.94906	35	n/a	1.66473	99.42	0.06	Bacillus pseudomycoides (firmicutes)	6158	5613	145
SIN2.1	GCA_030348325.1	Contig	n/a	5	5.5263	35.5	n/a	5.05724	96.86	0.45	Bacillus hominis (firmicutes)	5759	5369	154
SIN2.3	GCA_031324095.1	Contig	n/a	37	5.89889	35	n/a	3.89897	99.34	0.04	Bacillus mycoides (firmicutes)	6158	5776	111
DX2.3	GCA_030348535.1	Contig	n/a	6	5.55739	35.5	n/a	5.00521	96.86	0.77	Bacillus hominis (firmicutes)	5760	5368	153
11B	GCA_030487755.1	Contig	n/a	36	7.14717	46.5	n/a	1.16939	99.85	0.07	Paenibacillus sp. 11B (firmicutes)	6560	6357	120
GT4_IS1	GCA_030348915.1	Contig	n/a	3	3.71961	41	n/a	3.70585	99.59	0	Bacillus pumilus (firmicutes)	3872	3702	110
MB7_B13	GCA_030348465.1	Contig	n/a	4	4.17102	46	n/a	4.1659	99.63	0.06	Bacillus velezensis (firmicutes)	4182	4004	114
MB9_B8	GCA_031324185.1	Contig	n/a	12	4.13082	43.5	n/a	3.63361	99.69	0.12	Bacillus subtilis (firmicutes)	4330	4145	107
DX1.1	GCA_030348225.1	Contig	n/a	8	5.64202	36	n/a	5.17692	99.43	0.62	Bacillus sp. DX1.1 (firmicutes)	5676	5128	152
DX4.1	GCA_030348195.1	Contig	n/a	8	5.62943	36	n/a	4.99448	99.43	1.77	Bacillus sp. DX4.1 (firmicutes)	5673	5216	153
QZ13	GCA_031324165.1	Contig	n/a	15	4.76879	37.5	n/a	2.01843	97.89	3.29	Fredinandcohnia sp. QZ13 (firmicutes)	4746	4589	109
b24	GCA_030348825.1	Contig	n/a	5	3.93503	39.5	n/a	3.92945	98.68	1.55	Fictibacillus sp. b24 (firmicutes)	4156	4041	93
JX25	GCA_031324245.1	Contig	n/a	26	6.25774	38	n/a	5.52525	98.84	4.36	Neobacillus cucumis (firmicutes)	6078	5694	269
NJ13	GCA_030348385.1	Contig	n/a	6	5.29602	41	n/a	5.29172	98.91	2.97	Cytobacillus sp. NJ13 (firmicutes)	5251	5033	151
CF12	GCA_030348765.1	Contig	n/a	7	6.16981	38	n/a	6.16069	99.39	3.6	Neobacillus sp. CF12 (firmicutes)	5936	5647	180
DY26	GCA_031324265.1	Contig	n/a	16	4.10926	46	n/a	2.43833	99.81	0.28	Bacillus velezensis (firmicutes)	4088	3906	106
AQ11	GCA_030348875.1	Contig	n/a	2	4.45466	36	n/a	4.40864	99.34	1.88	Ureibacillus composti (firmicutes)	4240	3972	216
D8_B_37	GCA_030348725.1	Contig	n/a	8	5.40456	40	n/a	4.91467	98.91	3.23	Peribacillus simplex (firmicutes)	5331	4991	118
LY60	GCA_030348445.1	Contig	n/a	7	7.04622	47	n/a	7.03372	99.85	0.15	Paenibacillus silvae (firmicutes)	6160	5972	143
LY18	GCA_030348485.1	Contig	n/a	7	5.24948	36.5	n/a	5.20952	98.68	1.24	Lysinibacillus pakistanensis (firmicutes)	5243	5006	147
D8_B_41	GCA_030348705.1	Contig	n/a	9	5.4232	39.5	n/a	5.02431	98.91	2.9	Peribacillus simplex (firmicutes)	5264	4913	122
D8_B_31	GCA_030348735.1	Contig	n/a	2	3.50288	40.5	n/a	3.49644	99.48	0.25	Bacillus pumilus (firmicutes)	3616	3461	110
J6-1	GCA_031324225.1	Contig	n/a	20	3.71845	41	n/a	2.28785	99.59	0	Bacillus altitudinis (firmicutes)	3863	3704	102
J6-2	GCA_030348255.1	Contig	n/a	5	3.87119	41.5	n/a	3.86016	99.59	0.21	Bacillus altitudinis (firmicutes)	4028	3894	110
