## Supplementary material for "Expanding the genome information on *Bacillales* for biosynthetic gene cluster discovery": Oline only Table 2

### Sheet: Online-only Table 2
Online-only Table 2. The Taxonomic analyses of 121 genomes
Isolate	Assembly accession number	Domain	Phylum	Class	Order	Family	Genus	Species
G6S3	GCA_030292035.1	Bacteria	Bacillota	Bacilli	Bacillales	Bacillaceae	Bacillus	Bacillus safensis
G2S2	GCA_030123085.1	Bacteria	Bacillota	Bacilli	Bacillales	Bacillaceae	Bacillus	Bacillus subtilis
Puebla_S2	GCA_030167055.1	Bacteria	Bacillota	Bacilli	Bacillales	Bacillaceae	Bacillus	Bacillus_A toyonensis
Monterrey_S3	GCA_030167035.1	Bacteria	Bacillota	Bacilli	Bacillales	Bacillaceae	Bacillus	Bacillus_A toyonensis
D5_B_69	GCA_030291955.1	Bacteria	Bacillota	Bacilli	Bacillales	Bacillaceae	Bacillus	Bacillus_A cereus_U
C1_9	GCA_030122885.1	Bacteria	Bacillota	Bacilli	Bacillales	Bacillaceae	Bacillus	Bacillus subtilis
C1_13	GCA_030122865.1	Bacteria	Bacillota	Bacilli	Bacillales	Bacillaceae	Bacillus	Bacillus subtilis
D9_B_49	GCA_030291995.1	Bacteria	Bacillota	Bacilli	Bacillales	Bacillaceae	Bacillus	Bacillus altitudinis
Mn106-1 head2 chi	GCA_030166975.1	Bacteria	Bacillota	Bacilli	Bacillales	Bacillaceae_G	Bacillus	Bacillus_A anthracis
Mi106 D2 head1 chi	GCA_030219985.1	Bacteria	Bacillota	Bacilli	Bacillales	Bacillaceae	Bacillus	Bacillus_A bombysepticus
ACCC01970	GCA_030272035.1	Bacteria	Bacillota	Bacilli	Bacillales	Bacillaceae	Bacillus	Bacillus_A bombysepticus
LN15	GCA_030123185.1	Bacteria	Bacillota	Bacilli	Bacillales	Bacillaceae	Bacillus	Bacillus_A wiedmannii
Cuernavaca_S2	GCA_030179875.1	Bacteria	Bacillota	Bacilli	Bacillales	Bacillaceae	Bacillus	Bacillus_A bombysepticus
G6S2	GCA_030123125.1	Bacteria	Bacillota	Bacilli	Bacillales	Bacillaceae	Bacillus	Bacillus altitudinis
Monterrey_S2	GCA_030167015.1	Bacteria	Bacillota	Bacilli	Bacillales	Bacillaceae	Bacillus	Bacillus pumilus
ACCC03434	GCA_030122785.1	Bacteria	Bacillota	Bacilli	Paenibacillales	Paenibacillaceae	Paenibacillus	Paenibacillus polymyxa
LN2	GCA_030123205.1	Bacteria	Bacillota	Bacilli	Bacillales	Bacillaceae	Bacillus	Bacillus halotolerans
KF17	GCA_030292055.1	Bacteria	Bacillota	Bacilli	Bacillales	Bacillaceae	Bacillus	Bacillus halotolerans
NJ26	GCA_030123305.1	Bacteria	Bacillota	Bacilli	Bacillales	Bacillaceae	Bacillus	Bacillus velezensis
SXL388	GCA_030292135.1	Bacteria	Bacillota	Bacilli	Bacillales	Bacillaceae	Bacillus	Bacillus_A albus
YX15	GCA_030285945.1	Bacteria	Bacillota	Bacilli	Bacillales	Bacillaceae	Bacillus	Bacillus_A cereus_AW
Tehuacan_S4	GCA_030167075.1	Bacteria	Bacillota	Bacilli	Bacillales	Bacillaceae	Bacillus	Bacillus halotolerans
CF29	GCA_030122925.1	Bacteria	Bacillota	Bacilli	Bacillales	DSM-1321	Peribacillus	Peribacillus frigoritolerans
WH6	GCA_030123485.1	Bacteria	Bacillota	Bacilli	Bacillales	DSM-1321	Peribacillus	Peribacillus simplex_D
LC22	GCA_030123165.1	Bacteria	Bacillota	Bacilli	Bacillales	DSM-1321	Peribacillus	Peribacillus frigoritolerans
SuZ13	GCA_030123365.1	Bacteria	Bacillota	Bacilli	Bacillales	DSM-18226	Neobacillus	/
B2_10	GCA_030122825.1	Bacteria	Bacillota	Bacilli	Bacillales	Bacillaceae	Bacillus	Bacillus pumilus
D9_B_73	GCA_030123045.1	Bacteria	Bacillota	Bacilli	Bacillales	DSM-1321	Peribacillus	Peribacillus simplex_D
G5S2	GCA_030292015.1	Bacteria	Bacillota	Bacilli	Bacillales	Bacillaceae	Bacillus	Bacillus_A mycoides
DY30	GCA_030123065.1	Bacteria	Bacillota	Bacilli	Bacillales	DSM-18226	Neobacillus	/
AQ2	GCA_030122805.1	Bacteria	Bacillota	Bacilli	Bacillales	DSM-18226	Mesobacillus	Mesobacillus oceanisediminis_A
CF20	GCA_030122905.1	Bacteria	Bacillota	Bacilli	Bacillales	DSM-1321	Peribacillus	Peribacillus frigoritolerans
WH12	GCA_030123465.1	Bacteria	Bacillota	Bacilli	Bacillales	DSM-18226	Neobacillus	Neobacillus cucumis_B
XLM16	GCA_030123425.1	Bacteria	Bacillota	Bacilli	Bacillales	Bacillaceae_C	Siminovitchia	Siminovitchia fortis
XLM17	GCA_030123445.1	Bacteria	Bacillota	Bacilli	Bacillales	DSM-18226	Neobacillus	Neobacillus novalis
LY1	GCA_030123245.1	Bacteria	Bacillota	Bacilli	Bacillales	Planococcaceae	Lysinibacillus	Lysinibacillus pakistanensis
LN5	GCA_030123225.1	Bacteria	Bacillota	Bacilli	Bacillales	DSM-18226	Cytobacillus	Cytobacillus firmus_B
SIN1.2	GCA_030292095.1	Bacteria	Bacillota	Bacilli	Bacillales	Bacillaceae	Bacillus	Bacillus_A cereus_AV
SIN2.2	GCA_030292205.1	Bacteria	Bacillota	Bacilli	Bacillales	Bacillaceae	Bacillus	Bacillus_A mycoides
MB7_B11	GCA_030123285.1	Bacteria	Bacillota	Bacilli	Bacillales	Bacillaceae	Bacillus	Bacillus velezensis
Cuernavaca_S4	GCA_030166995.1	Bacteria	Bacillota	Bacilli	Bacillales	Bacillaceae_G	Bacillus	Bacillus_A toyonensis
CEW AP102	GCA_030123005.1	Bacteria	Bacillota	Bacilli	Bacillales	Bacillaceae	Bacillus	Bacillus safensis
CEW 1W	GCA_030123025.1	Bacteria	Bacillota	Bacilli	Bacillales	Bacillaceae	Bacillus	Bacillus paralicheniformis
CES-OCA-19	GCA_030122945.1	Bacteria	Bacillota	Bacilli	Bacillales	Bacillaceae	Bacillus	Bacillus altitudinis
CEW-AP100	GCA_030122965.1	Bacteria	Bacillota	Bacilli	Bacillales	Bacillaceae	Bacillus	Bacillus safensis
ACCC02827	GCA_030291935.1	Bacteria	Bacillota	Bacilli	Bacillales_D	Halobacillaceae	Halobacillus	Halobacillus sp001592845
ACCC03016	GCA_030122765.1	Bacteria	Bacillota	Bacilli	Brevibacillales	Brevibacillaceae	Brevibacillus	Brevibacillus agri
TL11	GCA_030123385.1	Bacteria	Bacillota	Bacilli	Bacillales_G	Fictibacillaceae	Fictibacillus	Fictibacillus_C enclensis
SQ11	GCA_030123345.1	Bacteria	Bacillota	Bacilli	Bacillales	DSM-18226	Cytobacillus	Cytobacillus firmus_B
WH10	GCA_030123405.1	Bacteria	Bacillota	Bacilli	Bacillales	DSM-18226	Neobacillus	/
YX16	GCA_030123505.1	Bacteria	Bacillota	Bacilli	Bacillales	DSM-18226	Neobacillus	Neobacillus sp002272245
G2S3	GCA_030123105.1	Bacteria	Bacillota	Bacilli	Paenibacillales	Paenibacillaceae	Paenibacillus	/
DX3.1	GCA_030292155.1	Bacteria	Bacillota	Bacilli	Bacillales	Bacillaceae	Bacillus	/
B2_4	GCA_030122845.1	Bacteria	Bacillota	Bacilli	Paenibacillales	Paenibacillaceae	Paenibacillus	Paenibacillus_A woosongensis
RZ14	GCA_030123325.1	Bacteria	Bacillota	Bacilli	Bacillales	DSM-1321	Peribacillus	Peribacillus simplex_D
LY92	GCA_030123265.1	Bacteria	Bacillota	Bacilli	Bacillales	Planococcaceae	Lysinibacillus	Lysinibacillus pakistanensis
SIN3.1	GCA_030292115.1	Bacteria	Bacillota	Bacilli	Bacillales	Bacillaceae	Bacillus	Bacillus_A mycoides
KF24	GCA_030123145.1	Bacteria	Bacillota	Bacilli	Bacillales	Bacillaceae	Bacillus	Bacillus subtilis
LN4	GCA_030292075.1	Bacteria	Bacillota	Bacilli	Bacillales	DSM-1321	Peribacillus	Peribacillus frigoritolerans
SIN3.2	GCA_030292225.1	Bacteria	Bacillota	Bacilli	Bacillales	Bacillaceae	Bacillus	Bacillus_A mycoides
CCW CN82	GCA_030122985.1	Bacteria	Bacillota	Bacilli	Bacillales	Bacillaceae_H	Priestia	Priestia flexa
ACCC02857	GCA_030122745.1	Bacteria	Bacillota	Bacilli	Bacillales	Amphibacillaceae	Virgibacillus	Virgibacillus halodenitrificans
D8_B_47	GCA_030291975.1	Bacteria	Bacillota	Bacilli	Bacillales	Bacillaceae	Bacillus	Bacillus_A cereus_U
MW2_IS1	GCA_030316035.1	Bacteria	Bacillota	Bacilli	Bacillales	Bacillaceae	Bacillus	Bacillus subtilis
D8_B_46	GCA_030348665.1	Bacteria	Bacillota	Bacilli	Bacillales	Bacillaceae	Bacillus	Bacillus_A mycoides
D8_B_42	GCA_030348675.1	Bacteria	Bacillota	Bacilli	Bacillales	Bacillaceae	Bacillus	Bacillus_A cereus_U
DX2.1	GCA_030348585.1	Bacteria	Bacillota	Bacilli	Bacillales	Bacillaceae	Bacillus	Bacillus_A hominis
D9_B_34	GCA_031324335.1	Bacteria	Bacillota	Bacilli	Bacillales	Bacillaceae	Bacillus	Bacillus_A wiedmannii
D9_B_36	GCA_030348645.1	Bacteria	Bacillota	Bacilli	Bacillales	Bacillaceae	Bacillus	Bacillus subtilis
Munchenroda_S7	GCA_030348415.1	Bacteria	Bacillota	Bacilli	Bacillales	Bacillaceae	Bacillus	Bacillus_A wiedmannii
TZ19	GCA_030348305.1	Bacteria	Bacillota	Bacilli	Bacillales	Bacillaceae	Bacillus	Bacillus velezensis
YX23	GCA_030348245.1	Bacteria	Bacillota	Bacilli	Bacillales	Bacillaceae	Bacillus	Bacillus_A cereus_AU
D9_B_56	GCA_030348595.1	Bacteria	Bacillota	Bacilli	Bacillales	Bacillaceae	Bacillus	Bacillus subtilis
Tehuacan_S5	GCA_031324075.1	Bacteria	Bacillota	Bacilli	Bacillales	Bacillaceae	Bacillus	Bacillus_A cereus_AU
TL8	GCA_030348285.1	Bacteria	Bacillota	Bacilli	Bacillales_G	Fictibacillaceae	Fictibacillus	Fictibacillus_C enclensis
ACCC06369	GCA_030348945.1	Bacteria	Bacillota	Bacilli	Bacillales	DSM-1321	Peribacillus	/
b19	GCA_030348905.1	Bacteria	Bacillota	Bacilli	Bacillales_G	Fictibacillaceae	Fictibacillus	Fictibacillus_C enclensis
RZ2	GCA_030348365.1	Bacteria	Bacillota	Bacilli	Bacillales	DSM-18226	Cytobacillus	Cytobacillus kochii
ACCC02960	GCA_031324325.1	Bacteria	Bacillota	Bacilli	Brevibacillales	Brevibacillaceae	Brevibacillus	Brevibacillus parabrevis
ACCC04323	GCA_030348965.1	Bacteria	Bacillota	Bacilli	Bacillales	Bacillaceae	Bacillus	A bombysepticus
YX13	GCA_031324045.1	Bacteria	Bacillota	Bacilli	Bacillales	Bacillaceae	Bacillus	Bacillus sonorensis
Canada_S1	GCA_030176975.1	Bacteria	Bacillota	Bacilli	Bacillales	Bacillaceae	Bacillus	Bacillus velezensis
D9_B_45	GCA_030348625.1	Bacteria	Bacillota	Bacilli	Bacillales	Bacillaceae	Bacillus	Bacillus licheniformis
D9_B_66	GCA_030348565.1	Bacteria	Bacillota	Bacilli	Bacillales	Bacillaceae	Bacillus	Bacillus subtilis
E1_1	GCA_031324305.1	Bacteria	Bacillota	Bacilli	Bacillales	DSM-1321	Peribacillus	Peribacillus simplex
G1S1	GCA_030348515.1	Bacteria	Bacillota	Bacilli	Bacillales	DSM-1321	Peribacillus	Peribacillus frigoritolerans
G4S2	GCA_030348505.1	Bacteria	Bacillota	Bacilli	Bacillales	Planococcaceae	Lysinibacillus	/
G7S3	GCA_031324285.1	Bacteria	Bacillota	Bacilli	Bacillales	Bacillaceae	Bacillus	Bacillus_A toyonensis
Monterrey_S4	GCA_031324135.1	Bacteria	Bacillota	Bacilli	Bacillales	Bacillaceae	Bacillus	Bacillus_A thuringiensis_S
LC18	GCA_031324195.1	Bacteria	Bacillota	Bacilli	Bacillales	Bacillaceae_B	Rossellomorea	Rossellomorea marisflavi
NJ11	GCA_030348405.1	Bacteria	Bacillota	Bacilli	Bacillales	DSM-1321	Peribacillus	/
CF13	GCA_030348785.1	Bacteria	Bacillota	Bacilli	Bacillales	DSM-1321	Peribacillus	Peribacillus frigoritolerans
ACCC03577	GCA_030348985.1	Bacteria	Bacillota	Bacilli	Bacillales	Planococcaceae	Lysinibacillus	Lysinibacillus sphaericus
b15	GCA_030348865.1	Bacteria	Bacillota	Bacilli	Bacillales	Bacillaceae	Bacillus	Bacillus subtilis
b4	GCA_030348835.1	Bacteria	Bacillota	Bacilli	Bacillales	Bacillaceae	Bacillus	Bacillus subtilis
CF15	GCA_030348775.1	Bacteria	Bacillota	Bacilli	Bacillales	DSM-1321	Peribacillus	Peribacillus frigoritolerans
NJ4	GCA_030348345.1	Bacteria	Bacillota	Bacilli	Bacillales	DSM-1321	Peribacillus	/
SIN1.1	GCA_031324125.1	Bacteria	Bacillota	Bacilli	Bacillales	Bacillaceae	Bacillus	Bacillus_A pseudomycoides
SIN2.1	GCA_030348325.1	Bacteria	Bacillota	Bacilli	Bacillales	Bacillaceae	Bacillus	Bacillus_A hominis
SIN2.3	GCA_031324095.1	Bacteria	Bacillota	Bacilli	Bacillales	Bacillaceae	Bacillus	Bacillus_A mycoides
DX2.3	GCA_030348535.1	Bacteria	Bacillota	Bacilli	Bacillales	Bacillaceae	Bacillus	Bacillus_A hominis
11B	GCA_030487755.1	Bacteria	Bacillota	Bacilli	Paenibacillales	Paenibacillaceae	Paenibacillus	Paenibacillus sp000499205
GT4_IS1	GCA_030348915.1	Bacteria	Bacillota	Bacilli	Bacillales	Bacillaceae	Bacillus	Bacillus pumilus
MB7_B13	GCA_030348465.1	Bacteria	Bacillota	Bacilli	Bacillales	Bacillaceae	Bacillus	Bacillus velezensis
MB9_B8	GCA_031324185.1	Bacteria	Bacillota	Bacilli	Bacillales	Bacillaceae	Bacillus	Bacillus subtilis
DX1.1	GCA_030348225.1	Bacteria	Bacillota	Bacilli	Bacillales	Bacillaceae	Bacillus	/
DX4.1	GCA_030348195.1	Bacteria	Bacillota	Bacilli	Bacillales	Bacillaceae	Bacillus	/
QZ13	GCA_031324165.1	Bacteria	Bacillota	Bacilli	Bacillales	Bacillaceae_L	Ferdinandcohnia	Ferdinandcohnia sp003400205
b24	GCA_030348825.1	Bacteria	Bacillota	Bacilli	Bacillales_G	Fictibacillaceae	Fictibacillus	/
JX25	GCA_031324245.1	Bacteria	Bacillota	Bacilli	Bacillales	DSM-18226	Neobacillus	Neobacillus cucumis
NJ13	GCA_030348385.1	Bacteria	Bacillota	Bacilli	Bacillales	DSM-18226	Cytobacillus	Cytobacillus oceanisediminis_D
CF12	GCA_030348765.1	Bacteria	Bacillota	Bacilli	Bacillales	DSM-18226	Neobacillus	/
DY26	GCA_031324265.1	Bacteria	Bacillota	Bacilli	Bacillales	Bacillaceae	Bacillus	Bacillus velezensis
AQ11	GCA_030348875.1	Bacteria	Bacillota	Bacilli	Bacillales	Planococcaceae	Ureibacillus	Ureibacillus composti
D8_B_37	GCA_030348725.1	Bacteria	Bacillota	Bacilli	Bacillales	DSM-1321	Peribacillus	Peribacillus simplex_A
LY60	GCA_030348445.1	Bacteria	Bacillota	Bacilli	Paenibacillales	Paenibacillaceae	Paenibacillus	Paenibacillus silvae
LY18	GCA_030348485.1	Bacteria	Bacillota	Bacilli	Bacillales	Planococcaceae	Lysinibacillus	Lysinibacillus pakistanensis
D8_B_41	GCA_030348705.1	Bacteria	Bacillota	Bacilli	Bacillales	DSM-1321	Peribacillus	Peribacillus simplex_A
D8_B_31	GCA_030348735.1	Bacteria	Bacillota	Bacilli	Bacillales	Bacillaceae	Bacillus	Bacillus pumilus_G
J6-1	GCA_031324225.1	Bacteria	Bacillota	Bacilli	Bacillales	Bacillaceae	Bacillus	Bacillus pumilus
J6-2	GCA_030348255.1	Bacteria	Bacillota	Bacilli	Bacillales	Bacillaceae	Bacillus	Bacillus altitudinis
