## Supplementary material for "Expanding the genome information on *Bacillales* for biosynthetic gene cluster discovery": Oline only Table 3

### Sheet: Online-only Table 3
Online-only Table 3. The summary statistics of BGCs in 121 genomes
Assembly accession number	Isolate	Number of BGCs	bgcs_on_contig_edge	Group of BGCs
	Isolate	Number of BGCs	bgcs_on_contig_edge	RiPPs	Others	Terpene	NRPS	PKSother	PKS-NRP_Hybrids	PKSI
GCA_030122785.1	ACCC03434	17	0	8	2	0	4	0	3	0
GCA_030348445.1	LY60	16	0	5	3	1	4	1	2	0
GCA_031324135.1	Monterrey_S4	15	2	5	5	1	4	0	0	0
GCA_030487755.1	11B	14	0	4	3	2	2	1	2	0
GCA_030348565.1	D9_B_66	14	0	5	3	2	2	1	1	0
GCA_031324335.1	D9_B_34	14	2	4	3	1	5	0	1	0
GCA_030123085.1	G2S2	14	0	5	3	2	2	1	1	0
GCA_030122865.1	C1_13	14	0	5	3	2	2	1	1	0
GCA_030292225.1	SIN3.2	14	1	7	3	1	2	0	1	0
GCA_030122885.1	C1_9	14	0	5	3	2	2	1	1	0
GCA_030348645.1	D9_B_36	14	0	5	3	2	2	1	1	0
GCA_030166995.1	Cuernavaca_S4	13	2	7	3	1	2	0	0	0
GCA_031324045.1	YX13	13	1	4	4	1	2	1	1	0
GCA_031324265.1	DY26	13	2	0	3	2	1	6	1	0
GCA_030292205.1	SIN2.2	13	1	6	3	1	2	0	1	0
GCA_030348835.1	b4	13	0	3	3	2	2	1	2	0
GCA_030179875.1	Cuernavaca_S2	13	0	4	5	1	3	0	0	0
GCA_030348465.1	MB7_B13	13	0	0	4	2	2	4	1	0
GCA_030348305.1	TZ19	13	0	2	3	2	1	4	1	0
GCA_030123285.1	MB7_B11	13	0	1	3	2	2	4	1	0
GCA_030292115.1	SIN3.1	13	0	6	3	1	2	0	1	0
GCA_030348415.1	Munchenroda_S7	13	1	5	4	1	3	0	0	0
GCA_030348865.1	b15	13	0	3	3	2	2	1	2	0
GCA_030122845.1	B2_4	12	0	7	1	1	1	1	1	0
GCA_030123325.1	RZ14	12	0	2	4	2	2	1	1	0
GCA_030219985.1	Mi106 D2 head1 chi	12	1	4	4	1	3	0	0	0
GCA_030122965.1	CEW-AP100	12	0	3	5	1	1	1	1	0
GCA_030123005.1	CEW AP102	12	0	3	5	1	1	1	1	0
GCA_030176975.1	Canada_S1	12	0	1	3	2	1	4	1	0
GCA_030316035.1	MW2_IS1	12	0	3	3	2	2	1	1	0
GCA_030348255.1	J6-2	12	0	3	5	1	2	1	0	0
GCA_030167035.1	Monterrey_S3	12	1	6	3	1	2	0	0	0
GCA_030348965.1	ACCC04323	12	0	5	4	1	2	0	0	0
GCA_030122825.1	B2_10	12	0	3	5	1	1	1	1	0
GCA_030272035.1	ACCC01970	12	0	5	3	1	3	0	0	0
GCA_030123305.1	NJ26	12	0	1	3	2	1	4	1	0
GCA_030167015.1	Monterrey_S2	12	0	3	5	1	1	1	1	0
GCA_031324325.1	ACCC02960	11	4	4	2	1	2	1	1	0
GCA_030292135.1	SXL388	11	0	3	4	1	3	0	0	0
GCA_030123125.1	G6S2	11	0	3	4	1	2	1	0	0
GCA_030292095.1	SIN1.2	11	0	6	3	1	1	0	0	0
GCA_030123025.1	CEW 1W	11	0	3	3	1	2	1	0	1
GCA_031324285.1	G7S3	11	0	5	3	1	2	0	0	0
GCA_031324095.1	SIN2.3	11	0	5	3	1	2	0	0	0
GCA_031324185.1	MB9_B8	11	1	2	3	2	2	1	1	0
GCA_030348595.1	D9_B_56	11	0	2	3	2	2	1	1	0
GCA_031324125.1	SIN1.1	11	2	3	3	1	4	0	0	0
GCA_030167055.1	Puebla_S2	11	0	5	3	1	2	0	0	0
GCA_030292055.1	KF17	11	0	3	3	2	1	1	1	0
GCA_030292015.1	G5S2	11	1	6	3	1	1	0	0	0
GCA_031324225.1	J6-1	10	0	2	3	2	2	1	0	0
GCA_030348225.1	DX1.1	10	0	4	2	1	2	1	0	0
GCA_030123145.1	KF24	10	0	1	3	2	2	1	1	0
GCA_030348665.1	D8_B_46	10	2	5	3	1	1	0	0	0
GCA_030348625.1	D9_B_45	10	0	3	3	1	2	1	0	0
GCA_030122945.1	CES-OCA-19	10	0	2	4	1	2	1	0	0
GCA_030292155.1	DX3.1	10	0	4	2	1	2	1	0	0
GCA_030348735.1	D8_B_31	10	0	3	4	0	1	1	1	0
GCA_030292035.1	G6S3	10	0	2	5	1	1	1	0	0
GCA_030167075.1	Tehuacan_S4	10	0	2	3	2	1	1	1	0
GCA_030348535.1	DX2.3	10	1	6	3	1	0	0	0	0
GCA_030348915.1	GT4_IS1	10	0	2	3	2	2	1	0	0
GCA_030123205.1	LN2	10	0	2	3	2	1	1	1	0
GCA_030122765.1	ACCC03016	9	0	3	3	1	0	1	1	0
GCA_030348985.1	ACCC03577	9	1	2	3	1	2	1	0	0
GCA_030292075.1	LN4	9	0	2	2	2	2	1	0	0
GCA_030348705.1	D8_B_41	9	0	3	2	2	1	1	0	0
GCA_030348785.1	CF13	9	0	2	2	2	2	1	0	0
GCA_030348725.1	D8_B_37	9	0	3	2	2	1	1	0	0
GCA_030123165.1	LC22	9	0	2	2	2	2	1	0	0
GCA_030123045.1	D9_B_73	9	0	2	2	2	2	1	0	0
GCA_030122905.1	CF20	9	0	2	2	2	2	1	0	0
GCA_031324305.1	E1_1	9	0	2	2	2	2	1	0	0
GCA_030348405.1	NJ11	9	0	4	2	2	0	1	0	0
GCA_030348775.1	CF15	9	0	2	2	2	2	1	0	0
GCA_030123185.1	LN15	9	0	4	3	1	1	0	0	0
GCA_030348585.1	DX2.1	9	0	6	2	1	0	0	0	0
GCA_030348325.1	SIN2.1	9	0	6	2	1	0	0	0	0
GCA_030291955.1	D5_B_69	9	0	5	3	1	0	0	0	0
GCA_030348675.1	D8_B_42	9	0	5	3	1	0	0	0	0
GCA_030285945.1	YX15	9	0	4	3	1	1	0	0	0
GCA_030348195.1	DX4.1	9	0	3	2	1	1	2	0	0
GCA_030291995.1	D9_B_49	9	0	3	3	1	1	1	0	0
GCA_030123385.1	TL11	8	0	4	1	2	0	1	0	0
GCA_030348365.1	RZ2	8	0	2	2	2	1	1	0	0
GCA_030123465.1	WH12	8	0	4	1	2	0	1	0	0
GCA_030348515.1	G1S1	8	0	2	2	2	1	1	0	0
GCA_030348345.1	NJ4	8	0	3	2	2	0	1	0	0
GCA_030123485.1	WH6	8	0	2	2	2	1	1	0	0
GCA_030348945.1	ACCC06369	8	0	3	2	2	0	1	0	0
GCA_030122925.1	CF29	8	0	1	2	2	2	1	0	0
GCA_030166975.1	Mn106-1 head2 chi	8	0	4	3	1	0	0	0	0
GCA_030291975.1	D8_B_47	8	0	4	3	1	0	0	0	0
GCA_030348245.1	YX23	8	1	5	2	1	0	0	0	0
GCA_031324075.1	Tehuacan_S5	8	1	5	2	1	0	0	0	0
GCA_030123105.1	G2S3	7	0	5	0	2	0	0	0	0
GCA_030348905.1	b19	7	0	2	2	2	0	1	0	0
GCA_030123245.1	LY1	7	0	1	2	1	2	1	0	0
GCA_030123265.1	LY92	7	0	1	2	1	2	1	0	0
GCA_030348485.1	LY18	7	0	1	2	1	2	1	0	0
GCA_030123405.1	WH10	7	0	3	1	1	1	1	0	0
GCA_031324165.1	QZ13	7	0	2	0	4	0	1	0	0
GCA_030291935.1	ACCC02827	6	0	1	3	1	0	1	0	0
GCA_030123505.1	YX16	6	0	2	2	1	0	1	0	0
GCA_030123345.1	SQ11	6	0	3	2	0	0	1	0	0
GCA_030123065.1	DY30	6	0	2	2	1	0	1	0	0
GCA_030123445.1	XLM17	6	0	3	0	2	0	1	0	0
GCA_030348825.1	b24	5	0	1	1	2	0	1	0	0
GCA_030348285.1	TL8	5	0	1	1	2	0	1	0	0
GCA_030348505.1	G4S2	5	0	0	1	1	2	1	0	0
GCA_030122805.1	AQ2	5	0	3	0	1	0	1	0	0
GCA_030348385.1	NJ13	5	0	0	3	1	0	1	0	0
GCA_030348765.1	CF12	5	0	2	1	1	0	1	0	0
GCA_030123365.1	SuZ13	5	0	3	0	1	0	1	0	0
GCA_030123425.1	XLM16	5	0	1	1	2	0	1	0	0
GCA_031324195.1	LC18	5	0	1	1	1	1	1	0	0
GCA_030122745.1	ACCC02857	5	0	0	1	2	0	2	0	0
GCA_031324245.1	JX25	4	0	1	0	2	0	1	0	0
GCA_030122985.1	CCW CN82	4	0	1	2	0	0	1	0	0
GCA_030348875.1	AQ11	3	0	1	0	1	0	1	0	0
GCA_030123225.1	LN5	3	0	0	2	0	0	1	0	0
In total		1176	28	381	312	169	160	110	43	1
