## Supplementary material for "Expanding the genome information on *Bacillales* for biosynthetic gene cluster discovery": Oline only Table 4

### Sheet: Online-only Table 4
Online-only Table 4. Datasets of 121 strains
Bioproject accession	Submitter	Isolate	Isolation source	Collection date	Location name	Sample type	Sequencing technology	Assembly method	BioSample	GenBank assembly	RefSeq assembly accession	Assembly name	SRA accession of Nanopore	SRA accession of DNBSEQ
PRJNA960711	Technical University of Denmark	G6S3	pine forrest soil between two spruce trees	April-2016	Germany: near Munchenroda, Jena	bacterial isolate	Oxford Nanopore MinION and DNBSEQ-G400	Unicycler v. 0.5.0	SAMN34374889	GCA_030292035.1	GCF_030292035.1	ASM3029203v1	SRR27678677	SRR28594856
PRJNA960711	Technical University of Denmark	G2S2	pine forrest soil between two spruce trees	April-2016	Germany: near Munchenroda, Jena	bacterial isolate	Oxford Nanopore MinION and DNBSEQ-G400	Unicycler v. 0.5.0	SAMN34374884	GCA_030123085.1	GCF_030123085.1	ASM3012308v1	SRR27678753	SRR28594855
PRJNA960711	Technical University of Denmark	Puebla_S2	semidesertic area with dry sandy soils, around 15 cm from the trunk of a lemon tree (5 cm deep	Sept-2013	Mexico: Tehuacan, Puebla	bacterial isolate	Oxford Nanopore MinION and DNBSEQ-G400	Unicycler v. 0.5.0	SAMN34374896	GCA_030167055.1	GCF_030167055.1	ASM3016705v1	SRR27678736	SRR28594795
PRJNA960711	Technical University of Denmark	Monterrey_S3	soil in warm, humid forested area with dark clay soils (5 cm deep	Sept-2013	Mexico: Tepoztlan, Morelos	bacterial isolate	Oxford Nanopore MinION and DNBSEQ-G400	Unicycler v. 0.5.0	SAMN34374892	GCA_030167035.1	GCF_030167035.1	ASM3016703v1	SRR27678745	SRR28594751
PRJNA960711	Technical University of Denmark	D5_B_69	grassland soil	Oct-2017	Denmark: Jaegersborg Dyrehave	bacterial isolate	Oxford Nanopore MinION and DNBSEQ-G400	Unicycler v. 0.5.0	SAMN34374863	GCA_030291955.1	GCF_030291955.1	ASM3029195v1	SRR27678684	SRR28594824
PRJNA960711	Technical University of Denmark	C1_9	grassland soil	Mar-2021	Denmark: Gentofte	bacterial isolate	Oxford Nanopore MinION and DNBSEQ-G400	Unicycler v. 0.5.0	SAMN34374855	GCA_030122885.1	GCF_030122885.1	ASM3012288v1	SRR27678700	SRR28594813
PRJNA960711	Technical University of Denmark	C1_13	grassland soil	Mar-2021	Denmark: Gentofte	bacterial isolate	Oxford Nanopore MinION and DNBSEQ-G400	Unicycler v. 0.5.0	SAMN34374854	GCA_030122865.1	GCF_030122865.1	ASM3012286v1	SRR27678701	SRR28594802
PRJNA960711	Technical University of Denmark	D9_B_49	grassland soil	Oct-2017	Denmark: Jaegersborg Dyrehave	bacterial isolate	Oxford Nanopore MinION and DNBSEQ-G400	Unicycler v. 0.5.0	SAMN34374876	GCA_030291995.1	GCF_030291995.1	ASM3029199v1	SRR27678767	SRR28594854
PRJNA960711	Technical University of Denmark	Mn106-1 head2 chi	Worker head	15-Jan-2010	South Africa: Mookgopong	bacterial isolate	Oxford Nanopore MinION and DNBSEQ-G400	Unicycler v. 0.5.0	SAMN34374906	GCA_030166975.1	GCF_030166975.1	ASM3016697v1	SRR27678747	SRR28594832
PRJNA960711	Technical University of Denmark	Mi106 D2 head1 chi	Worker head	15-Jan-2010	South Africa: Mookgopong	bacterial isolate	Oxford Nanopore MinION and DNBSEQ-G400	Unicycler v. 0.5.0	SAMN34374905	GCA_030219985.1	n/a	ASM3021998v1	SRR27678748	SRR28594830
PRJNA960711	Technical University of Denmark	ACCC01970	Humus samples	missing	China: Songjiang of Fusong County, Jilin Province	bacterial isolate	Oxford Nanopore MinION and DNBSEQ-G400	Unicycler v. 0.5.0	SAMN34375000	GCA_030272035.1	n/a	ASM3027203v1	SRR27678777	SRR28594801
PRJNA960711	Technical University of Denmark	LN15	Rhizosphere soil	missing	China: Longnan, Gansu Province	bacterial isolate	Oxford Nanopore MinION and DNBSEQ-G400	Unicycler v. 0.5.0	SAMN34375016	GCA_030123185.1	GCF_030123185.1	ASM3012318v1	SRR27678666	SRR28594800
PRJNA960711	Technical University of Denmark	Cuernavaca_S2	warm, humid forested area with dark clay soil, about 15 cm from the trunk of an Encino tree (Quercus glaucoides (5 cm deep	Sept-2013	Mexico: Tepoztlan, Morelos	bacterial isolate	Oxford Nanopore MinION and DNBSEQ-G400	Unicycler v. 0.5.0	SAMN34374858	GCA_030179875.1	n/a	ASM3017987v1	SRR27678686	SRR28594799
PRJNA960711	Technical University of Denmark	G6S2	pine forrest soil between two spruce trees	April-2016	Germany: near Munchenroda, Jena	bacterial isolate	Oxford Nanopore MinION and DNBSEQ-G400	Unicycler v. 0.5.0	SAMN34374888	GCA_030123125.1	GCF_030123125.1	ASM3012312v1	SRR27678678	SRR28594796
PRJNA960711	Technical University of Denmark	Monterrey_S2	soil in warm, humid forested area with dark clay soils (5 cm deep	Sept-2013	Mexico: Tepoztlan, Morelos	bacterial isolate	Oxford Nanopore MinION and DNBSEQ-G400	Unicycler v. 0.5.0	SAMN34374891	GCA_030167015.1	GCF_030167015.1	ASM3016701v1	SRR27678746	SRR28594794
PRJNA960711	Technical University of Denmark	ACCC03434	soil	missing	China: Central South University of Forestry and Technology	bacterial isolate	Oxford Nanopore MinION and DNBSEQ-G400	Unicycler v. 0.5.0	SAMN34374935	GCA_030122785.1	GCF_030122785.1	ASM3012278v1	SRR27678679	SRR28594792
PRJNA960711	Technical University of Denmark	LN2	Rhizosphere soil	missing	China: Longnan, Gansu Province	bacterial isolate	Oxford Nanopore MinION and DNBSEQ-G400	Unicycler v. 0.5.0	SAMN34374967	GCA_030123205.1	GCF_030123205.1	ASM3012320v1	SRR27678665	SRR28594791
PRJNA960711	Technical University of Denmark	KF17	Rhizosphere soil	missing	China: Kaifeng, Henan Province	bacterial isolate	Oxford Nanopore MinION and DNBSEQ-G400	Unicycler v. 0.5.0	SAMN34374963	GCA_030292055.1	GCF_030292055.1	ASM3029205v1	SRR27678671	SRR28594790
PRJNA960711	Technical University of Denmark	NJ26	Rhizosphere soil	missing	China: Neijiang, Sichuan Province	bacterial isolate	Oxford Nanopore MinION and DNBSEQ-G400	Unicycler v. 0.5.0	SAMN34375025	GCA_030123305.1	GCF_030123305.1	ASM3012330v1	SRR27678738	SRR28594789
PRJNA960711	Technical University of Denmark	SXL388	missing	missing	China: Taizhou, Jiangsu Province	bacterial isolate	Oxford Nanopore MinION and DNBSEQ-G400	Unicycler v. 0.5.0	SAMN34375029	GCA_030292135.1	GCF_030292135.1	ASM3029213v1	SRR27678723	SRR28594788
PRJNA960711	Technical University of Denmark	YX15	Rhizosphere soil	missing	China: Yuxi, Yunnan Province	bacterial isolate	Oxford Nanopore MinION and DNBSEQ-G400	Unicycler v. 0.5.0	SAMN34375038	GCA_030285945.1	GCF_030285945.1	ASM3028594v1	SRR27678710	SRR28594781
PRJNA960711	Technical University of Denmark	Tehuacan_S4	semidesertic area with dry sandy soils, around 15 cm from the trunk of a peach tree (5 cm deep	Sept-2013	Mexico: Tehuacan, Puebla	bacterial isolate	Oxford Nanopore MinION and DNBSEQ-G400	Unicycler v. 0.5.0	SAMN34374898	GCA_030167075.1	GCF_030167075.1	ASM3016707v1	SRR27678722	SRR28594780
PRJNA960711	Technical University of Denmark	CF29	Rhizosphere soil	missing	China: Chifeng, Inner Mongolia	bacterial isolate	Oxford Nanopore MinION and DNBSEQ-G400	Unicycler v. 0.5.0	SAMN34374949	GCA_030122925.1	GCF_030122925.1	ASM3012292v1	SRR27678687	SRR28594777
PRJNA960711	Technical University of Denmark	WH6	Rhizosphere soil	missing	China : Wuhu, Anhui Province	bacterial isolate	Oxford Nanopore MinION and DNBSEQ-G400	Unicycler v. 0.5.0	SAMN34374993	GCA_030123485.1	GCF_030123485.1	ASM3012348v1	SRR27678714	SRR28594775
PRJNA960711	Technical University of Denmark	LC22	Rhizosphere soil	missing	China: Liaocheng, Shangdong Province	bacterial isolate	Oxford Nanopore MinION and DNBSEQ-G400	Unicycler v. 0.5.0	SAMN34375014	GCA_030123165.1	GCF_030123165.1	ASM3012316v1	SRR27678667	SRR28594771
PRJNA960711	Technical University of Denmark	SuZ13	Rhizosphere soil	missing	China: Suzhou, Anhui Province	bacterial isolate	Oxford Nanopore MinION and DNBSEQ-G400	Unicycler v. 0.5.0	SAMN34375027	GCA_030123365.1	GCF_030123365.1	ASM3012336v1	SRR27678724	SRR28594770
PRJNA960711	Technical University of Denmark	B2_10	forest soil	Mar-2021	Denmark: Jaegersborg Dyrehave	bacterial isolate	Oxford Nanopore MinION and DNBSEQ-G400	Unicycler v. 0.5.0	SAMN34374851	GCA_030122825.1	GCF_030122825.1	ASM3012282v1	SRR27678705	SRR28594768
PRJNA960711	Technical University of Denmark	D9_B_73	grassland soil	Oct-2017	Denmark: Jaegersborg Dyrehave	bacterial isolate	Oxford Nanopore MinION and DNBSEQ-G400	Unicycler v. 0.5.0	SAMN34374880	GCA_030123045.1	GCF_030123045.1	ASM3012304v1	SRR27678764	SRR28594764
PRJNA960711	Technical University of Denmark	G5S2	pine forrest soil between two spruce trees	April-2016	Germany: near Munchenroda, Jena	bacterial isolate	Oxford Nanopore MinION and DNBSEQ-G400	Unicycler v. 0.5.0	SAMN34374887	GCA_030292015.1	GCF_030292015.1	ASM3029201v1	SRR27678680	SRR28594759
PRJNA960711	Technical University of Denmark	DY30	Rhizosphere soil	missing	China: Dongying, Shangdong Province	bacterial isolate	Oxford Nanopore MinION and DNBSEQ-G400	Unicycler v. 0.5.0	SAMN34375010	GCA_030123065.1	GCF_030123065.1	ASM3012306v1	SRR27678756	SRR28594755
PRJNA960711	Technical University of Denmark	AQ2	Rhizosphere soil	missing	China: Anqing, Anhui Province	bacterial isolate	Oxford Nanopore MinION and DNBSEQ-G400	Unicycler v. 0.5.0	SAMN34374940	GCA_030122805.1	GCF_030122805.1	ASM3012280v1	SRR27678719	SRR28594753
PRJNA960711	Technical University of Denmark	CF20	Rhizosphere soil	missing	China: Chifeng, Inner Mongolia	bacterial isolate	Oxford Nanopore MinION and DNBSEQ-G400	Unicycler v. 0.5.0	SAMN34374948	GCA_030122905.1	GCF_030122905.1	ASM3012290v1	SRR27678689	SRR28594746
PRJNA960711	Technical University of Denmark	WH12	Rhizosphere soil	missing	China: Wuhu, Anhui Province	bacterial isolate	Oxford Nanopore MinION and DNBSEQ-G400	Unicycler v. 0.5.0	SAMN34374992	GCA_030123465.1	n/a	ASM3012346v1	SRR27678715	SRR28594829
PRJNA960711	Technical University of Denmark	XLM16	missing	missing	China: Taizhou, Jiangsu Province	bacterial isolate	Oxford Nanopore MinION and DNBSEQ-G400	Unicycler v. 0.5.0	SAMN34374994	GCA_030123425.1	GCF_030123425.1	ASM3012342v1	SRR27678713	SRR28594828
PRJNA960711	Technical University of Denmark	XLM17	missing	missing	China	bacterial isolate	Oxford Nanopore MinION and DNBSEQ-G400	Unicycler v. 0.5.0	SAMN34374995	GCA_030123445.1	GCF_030123445.1	ASM3012344v1	SRR27678712	SRR28594827
PRJNA960711	Technical University of Denmark	LY1	cucumber rhizosphere	missing	China: Heilongjiang Province	bacterial isolate	Oxford Nanopore MinION and DNBSEQ-G400	Unicycler v. 0.5.0	SAMN34374971	GCA_030123245.1	GCF_030123245.1	ASM3012324v1	SRR27678662	SRR28594826
PRJNA960711	Technical University of Denmark	LN5	Rhizosphere soil	missing	China: Longnan, Gansu Province	bacterial isolate	Oxford Nanopore MinION and DNBSEQ-G400	Unicycler v. 0.5.0	SAMN34374970	GCA_030123225.1	GCF_030123225.1	ASM3012322v1	SRR27678663	SRR28594823
PRJNA960711	Technical University of Denmark	SIN1.2	pine forrest soil between two spruce trees	12-Nov-2016	Germany: near Munchenroda, Jena	bacterial isolate	Oxford Nanopore MinION and DNBSEQ-G400	Unicycler v. 0.5.0	SAMN34374913	GCA_030292095.1	GCF_030292095.1	ASM3029209v1	SRR27678731	SRR28594821
PRJNA960711	Technical University of Denmark	SIN2.2	field soil	2016	Germany: Heida	bacterial isolate	Oxford Nanopore MinION and DNBSEQ-G400	Unicycler v. 0.5.0	SAMN34374915	GCA_030292205.1	GCF_030292205.1	ASM3029220v1	SRR27678729	SRR28594819
PRJNA960711	Technical University of Denmark	MB7_B11	grassland soil attached to a mushroom	Oct-2017	Denmark: Birkeroed	bacterial isolate	Oxford Nanopore MinION and DNBSEQ-G400	Unicycler v. 0.5.0	SAMN34374909	GCA_030123285.1	GCF_030123285.1	ASM3012328v1	SRR27678658	SRR28594814
PRJNA960711	Technical University of Denmark	Cuernavaca_S4	warm, humid forested area with dark clay soil, about 15 cm from the trunk of an Encino tree (Quercus glaucoides (5 cm deep	Sept-2013	Mexico: Tepoztlan, Morelos	bacterial isolate	Oxford Nanopore MinION and DNBSEQ-G400	Unicycler v. 0.5.0	SAMN34374859	GCA_030166995.1	GCF_030166995.1	ASM3016699v1	SRR27678685	SRR28594810
PRJNA960711	Technical University of Denmark	CEW AP102	marine or sediment	20-Feb-2015	India: Kochi, Kerala	bacterial isolate	Oxford Nanopore MinION and DNBSEQ-G400	Unicycler v. 0.5.0	SAMN34374923	GCA_030123005.1	GCF_030123005.1	ASM3012300v1	SRR27678694	SRR28594803
PRJNA960711	Technical University of Denmark	CEW 1W	marine or sediment	11-Aug-2013	India: Kochi, Kerala	bacterial isolate	Oxford Nanopore MinION and DNBSEQ-G400	Unicycler v. 0.5.0	SAMN34374924	GCA_030123025.1	GCF_030123025.1	ASM3012302v1	SRR27678695	SRR28594745
PRJNA960711	Technical University of Denmark	CES-OCA-19	marine or sediment	12-Jan-2015	India: Kochi, Kerala	bacterial isolate	Oxford Nanopore MinION and DNBSEQ-G400	Unicycler v. 0.5.0	SAMN34374919	GCA_030122945.1	GCF_030122945.1	ASM3012294v1	SRR27678696	SRR28594744
PRJNA960711	Technical University of Denmark	CEW-AP100	marine or sediment	12-Jan-2015	India: Kochi, Kerala	bacterial isolate	Oxford Nanopore MinION and DNBSEQ-G400	Unicycler v. 0.5.0	SAMN34374920	GCA_030122965.1	GCF_030122965.1	ASM3012296v1	SRR27678693	SRR28594743
PRJNA960711	Technical University of Denmark	ACCC02827	soil	missing	China: suburban of Shanghai	bacterial isolate	Oxford Nanopore MinION and DNBSEQ-G400	Unicycler v. 0.5.0	SAMN34374932	GCA_030291935.1	GCF_030291935.1	ASM3029193v1	SRR27678699	SRR28594742
PRJNA960711	Technical University of Denmark	ACCC03016	soil	missing	China: Yakeshi, Inner Mongolia	bacterial isolate	Oxford Nanopore MinION and DNBSEQ-G400	Unicycler v. 0.5.0	SAMN34374934	GCA_030122765.1	GCF_030122765.1	ASM3012276v1	SRR27678760	SRR28594741
PRJNA960711	Technical University of Denmark	TL11	Rhizosphere soil	missing	China: Tongling, Anhui Province	bacterial isolate	Oxford Nanopore MinION and DNBSEQ-G400	Unicycler v. 0.5.0	SAMN34374989	GCA_030123385.1	GCF_030123385.1	ASM3012338v1	SRR27678720	SRR28594739
PRJNA960711	Technical University of Denmark	SQ11	Rhizosphere soil	missing	China: Shangqiu, Henan Province	bacterial isolate	Oxford Nanopore MinION and DNBSEQ-G400	Unicycler v. 0.5.0	SAMN34374984	GCA_030123345.1	GCF_030123345.1	ASM3012334v1	SRR27678725	SRR28594738
PRJNA960711	Technical University of Denmark	WH10	Rhizosphere soil	missing	China: Wuhu, Anhui Province	bacterial isolate	Oxford Nanopore MinION and DNBSEQ-G400	Unicycler v. 0.5.0	SAMN34374991	GCA_030123405.1	GCF_030123405.1	ASM3012340v1	SRR27678716	SRR28594737
PRJNA960711	Technical University of Denmark	YX16	Rhizosphere soil	missing	China: Yuxi, Yunnan Province	bacterial isolate	Oxford Nanopore MinION and DNBSEQ-G400	Unicycler v. 0.5.0	SAMN34374997	GCA_030123505.1	GCF_030123505.1	ASM3012350v1	SRR27678709	SRR28594736
PRJNA960711	Technical University of Denmark	G2S3	pine forrest soil between two spruce trees	April-2016	Germany: near Munchenroda, Jena	bacterial isolate	Oxford Nanopore MinION and DNBSEQ-G400	Unicycler v. 0.5.0	SAMN34374885	GCA_030123105.1	GCF_030123105.1	ASM3012310v1	SRR27678752	SRR28594852
PRJNA960711	Technical University of Denmark	DX3.1	field soil	2016-02	Germany: Heida	bacterial isolate	Oxford Nanopore MinION and DNBSEQ-G400	Unicycler v. 0.5.0	SAMN34510080	GCA_030292155.1	GCF_030292155.1	ASM3029215v1	SRR27678759	SRR28594851
PRJNA960711	Technical University of Denmark	B2_4	forest soil	Mar-2021	Denmark: Jaegersborg Dyrehave	bacterial isolate	Oxford Nanopore MinION and DNBSEQ-G400	Unicycler v. 0.5.0	SAMN34374853	GCA_030122845.1	GCF_030122845.1	ASM3012284v1	SRR27678704	SRR28594849
PRJNA960711	Technical University of Denmark	RZ14	Rhizosphere soil	missing	China: Rizhao, Shangdong Province	bacterial isolate	Oxford Nanopore MinION and DNBSEQ-G400	Unicycler v. 0.5.0	SAMN34374981	GCA_030123325.1	GCF_030123325.1	ASM3012332v1	SRR27678734	SRR28594848
PRJNA960711	Technical University of Denmark	LY92	cucumber rhizosphere	missing	China: Heilongjiang Province	bacterial isolate	Oxford Nanopore MinION and DNBSEQ-G400	Unicycler v. 0.5.0	SAMN34374975	GCA_030123265.1	GCF_030123265.1	ASM3012326v1	SRR27678659	SRR28594847
PRJNA960711	Technical University of Denmark	SIN3.1	field soil	2016	Germany: Heida	bacterial isolate	Oxford Nanopore MinION and DNBSEQ-G400	Unicycler v. 0.5.0	SAMN34374917	GCA_030292115.1	GCF_030292115.1	ASM3029211v1	SRR27678727	SRR28594846
PRJNA960711	Technical University of Denmark	KF24	Rhizosphere soil	missing	China: Kaifeng, Henan Province	bacterial isolate	Oxford Nanopore MinION and DNBSEQ-G400	Unicycler v. 0.5.0	SAMN34375013	GCA_030123145.1	GCF_030123145.1	ASM3012314v1	SRR27678670	SRR28594845
PRJNA960711	Technical University of Denmark	LN4	Rhizosphere soil	missing	China : Longnan, Gansu Province	bacterial isolate	Oxford Nanopore MinION and DNBSEQ-G400	Unicycler v. 0.5.0	SAMN34374969	GCA_030292075.1	GCF_030292075.1	ASM3029207v1	SRR27678664	SRR28594841
PRJNA960711	Technical University of Denmark	SIN3.2	field soil	2016	Germany: Heida	bacterial isolate	Oxford Nanopore MinION and DNBSEQ-G400	Unicycler v. 0.5.0	SAMN34374918	GCA_030292225.1	GCF_030292225.1	ASM3029222v1	SRR27678726	SRR28594839
PRJNA960711	Technical University of Denmark	CCW CN82	marine or sediment	12-Jan-2015	India: Kochi, Kerala	bacterial isolate	Oxford Nanopore MinION and DNBSEQ-G400	Unicycler v. 0.5.0	SAMN34374921	GCA_030122985.1	GCF_030122985.1	ASM3012298v1	SRR27678697	SRR28594838
PRJNA960711	Technical University of Denmark	ACCC02857	Salt ground soil	missing	China: Lianyungang City, Jiangsu Province	bacterial isolate	Oxford Nanopore MinION and DNBSEQ-G400	Unicycler v. 0.5.0	SAMN34374933	GCA_030122745.1	GCF_030122745.1	ASM3012274v1	SRR27678688	SRR28594834
PRJNA960711	Technical University of Denmark	D8_B_47	grassland soil	Oct-2017	Denmark: Jaegersborg Dyrehave	bacterial isolate	Oxford Nanopore MinION and DNBSEQ-G400	Unicycler v. 0.5.0	SAMN34374869	GCA_030291975.1	GCF_030291975.1	ASM3029197v1	SRR27678772	SRR28594784
PRJNA960711	Technical University of Denmark	MW2_IS1	Uropygial gland secretion	26-Nov-2018	Czech Republic: Ceske Budejovice	bacterial isolate	Oxford Nanopore MinION and DNBSEQ-G400	Unicycler v. 0.5.0	SAMN34374904	GCA_030316035.1	GCF_030316035.1	ASM3031603v1	SRR27678742	SRR28594835
PRJNA960711	Technical University of Denmark	D8_B_46	grassland soil	Oct-2017	Denmark: Jaegersborg Dyrehave	bacterial isolate	Oxford Nanopore MinION and DNBSEQ-G400	Unicycler v. 0.5.0	SAMN34374868	GCA_030348665.1	GCF_030348665.1	ASM3034866v1	SRR27678773	SRR28594773
PRJNA960711	Technical University of Denmark	D8_B_42	grassland soil	Oct-2017	Denmark: Jaegersborg Dyrehave	bacterial isolate	Oxford Nanopore MinION and DNBSEQ-G400	Unicycler v. 0.5.0	SAMN34374867	GCA_030348675.1	GCF_030348675.1	ASM3034867v1	SRR27678774	SRR28594762
PRJNA960711	Technical University of Denmark	DX2.1	field soil	Feb-2016	Germany: Heida	bacterial isolate	Oxford Nanopore MinION and DNBSEQ-G400	Unicycler v. 0.5.0	SAMN34374907	GCA_030348585.1	GCF_030348585.1	ASM3034858v1	SRR27678762	SRR28594843
PRJNA960711	Technical University of Denmark	D9_B_34	grassland soil	Oct-2017	Denmark: Jaegersborg Dyrehave	bacterial isolate	Oxford Nanopore MinION and DNBSEQ-G400	Unicycler v. 0.5.0	SAMN34374871	GCA_031324335.1	n/a	ASM3132433v1	SRR27678770	SRR28594798
PRJNA960711	Technical University of Denmark	D9_B_36	grassland soil	Oct-2017	Denmark: Jaegersborg Dyrehave	bacterial isolate	Oxford Nanopore MinION and DNBSEQ-G400	Unicycler v. 0.5.0	SAMN34374872	GCA_030348645.1	GCF_030348645.1	ASM3034864v1	SRR27678769	SRR28594797
PRJNA960711	Technical University of Denmark	Munchenroda_S7	pine forrest soil between two spruce trees	12-Nov-2016	Germany: near Munchenroda, Jena	bacterial isolate	Oxford Nanopore MinION and DNBSEQ-G400	Unicycler v. 0.5.0	SAMN34374895	GCA_030348415.1	GCF_030348415.1	ASM3034841v1	SRR27678743	SRR28594793
PRJNA960711	Technical University of Denmark	TZ19	Rhizosphere soil	missing	China: Taizhou, Jiangsu Province	bacterial isolate	Oxford Nanopore MinION and DNBSEQ-G400	Unicycler v. 0.5.0	SAMN34375034	GCA_030348305.1	GCF_030348305.1	ASM3034830v1	SRR27678717	SRR28594787
PRJNA960711	Technical University of Denmark	YX23	Rhizosphere soil	missing	China: Yuxi, Yunnan Province	bacterial isolate	Oxford Nanopore MinION and DNBSEQ-G400	Unicycler v. 0.5.0	SAMN34375040	GCA_030348245.1	GCF_030348245.1	ASM3034824v1	SRR27678707	SRR28594786
PRJNA960711	Technical University of Denmark	D9_B_56	grassland soil	Oct-2017	Denmark: Jaegersborg Dyrehave	bacterial isolate	Oxford Nanopore MinION and DNBSEQ-G400	Unicycler v. 0.5.0	SAMN34374878	GCA_030348595.1	GCF_030348595.1	ASM3034859v1	SRR27678766	SRR28594785
PRJNA960711	Technical University of Denmark	Tehuacan_S5	semidesertic area with dry sandy soils, around 15 cm from the trunk of a peach tree (5 cm deep	Sept-2013	Mexico: Tehuacan, Puebla	bacterial isolate	Oxford Nanopore MinION and DNBSEQ-G400	Unicycler v. 0.5.0	SAMN34374899	GCA_031324075.1	n/a	ASM3132407v1	SRR27678721	SRR28594783
PRJNA960711	Technical University of Denmark	TL8	Rhizosphere soil	missing	China: Tongling, Anhui Province	bacterial isolate	Oxford Nanopore MinION and DNBSEQ-G400	Unicycler v. 0.5.0	SAMN34374990	GCA_030348285.1	GCF_030348285.1	ASM3034828v1	SRR27678718	SRR28594782
PRJNA960711	Technical University of Denmark	ACCC06369	missing	missing	China	bacterial isolate	Oxford Nanopore MinION and DNBSEQ-G400	Unicycler v. 0.5.0	SAMN34374937	GCA_030348945.1	GCF_030348945.1	ASM3034894v1	SRR27678740	SRR28594779
PRJNA960711	Technical University of Denmark	b19	cucumber rhizosphere	missing	China: Heilongjiang Province	bacterial isolate	Oxford Nanopore MinION and DNBSEQ-G400	Unicycler v. 0.5.0	SAMN34374943	GCA_030348905.1	GCF_030348905.1	ASM3034890v1	SRR27678706	SRR28594778
PRJNA960711	Technical University of Denmark	RZ2	Rhizosphere soil	missing	China: Rizhao, Shangdong Province	bacterial isolate	Oxford Nanopore MinION and DNBSEQ-G400	Unicycler v. 0.5.0	SAMN34374982	GCA_030348365.1	GCF_030348365.1	ASM3034836v1	SRR27678733	SRR28594776
PRJNA960711	Technical University of Denmark	ACCC02960	soil	missing	China: Yakeshi, Inner Mongolia	bacterial isolate	Oxford Nanopore MinION and DNBSEQ-G400	Unicycler v. 0.5.0	SAMN34375001	GCA_031324325.1	n/a	ASM3132432v1	SRR27678771	SRR28594774
PRJNA960711	Technical University of Denmark	ACCC04323	soil	missing	China	bacterial isolate	Oxford Nanopore MinION and DNBSEQ-G400	Unicycler v. 0.5.0	SAMN34375002	GCA_030348965.1	n/a	ASM3034896v1	SRR27678751	SRR28594772
PRJNA960711	Technical University of Denmark	YX13	Rhizosphere soil	missing	China: Yuxi, Yunnan Province	bacterial isolate	Oxford Nanopore MinION and DNBSEQ-G400	Unicycler v. 0.5.0	SAMN34375037	GCA_031324045.1	n/a	ASM3132404v1	SRR27678711	SRR28594769
PRJNA960711	Technical University of Denmark	Canada_S1	cold and windy area with dry gravely dark soils (5 cm deep, characterized by having a low depth of soil before hitting a layer of rock	Sept-2013	Mexico: Canada de Morelos, Puebla	bacterial isolate	Oxford Nanopore MinION and DNBSEQ-G400	Unicycler v. 0.5.0	SAMN34374856	GCA_030176975.1	GCF_030176975.1	ASM3017697v1	SRR27678698	SRR28594767
PRJNA960711	Technical University of Denmark	D9_B_45	grassland soil	Oct-2017	Denmark: Jaegersborg Dyrehave	bacterial isolate	Oxford Nanopore MinION and DNBSEQ-G400	Unicycler v. 0.5.0	SAMN34374874	GCA_030348625.1	GCF_030348625.1	ASM3034862v1	SRR27678768	SRR28594766
PRJNA960711	Technical University of Denmark	D9_B_66	grassland soil	Oct-2017	Denmark: Jaegersborg Dyrehave	bacterial isolate	Oxford Nanopore MinION and DNBSEQ-G400	Unicycler v. 0.5.0	SAMN34374879	GCA_030348565.1	GCF_030348565.1	ASM3034856v1	SRR27678765	SRR28594765
PRJNA960711	Technical University of Denmark	E1_1	grassland soil	Mar-2021	Denmark: Vaerloese	bacterial isolate	Oxford Nanopore MinION and DNBSEQ-G400	Unicycler v. 0.5.0	SAMN34374881	GCA_031324305.1	n/a	ASM3132430v1	SRR27678755	SRR28594763
PRJNA960711	Technical University of Denmark	G1S1	pine forrest soil between two spruce trees	April-2016	Germany: near Munchenroda, Jena	bacterial isolate	Oxford Nanopore MinION and DNBSEQ-G400	Unicycler v. 0.5.0	SAMN34374883	GCA_030348515.1	GCF_030348515.1	ASM3034851v1	SRR27678754	SRR28594761
PRJNA960711	Technical University of Denmark	G4S2	pine forrest soil between two spruce trees	April-2016	Germany: near Munchenroda, Jena	bacterial isolate	Oxford Nanopore MinION and DNBSEQ-G400	Unicycler v. 0.5.0	SAMN34374886	GCA_030348505.1	GCF_030348505.1	ASM3034850v1	SRR27678681	SRR28594760
PRJNA960711	Technical University of Denmark	G7S3	pine forrest soil between two spruce trees	April-2016	Germany: near Munchenroda, Jena	bacterial isolate	Oxford Nanopore MinION and DNBSEQ-G400	Unicycler v. 0.5.0	SAMN34374890	GCA_031324285.1	n/a	ASM3132428v1	SRR27678676	SRR28594758
PRJNA960711	Technical University of Denmark	Monterrey_S4	soil in warm, humid forested area with dark clay soils (5 cm deep	Sept-2013	Mexico: Tepoztlan, Morelos	bacterial isolate	Oxford Nanopore MinION and DNBSEQ-G400	Unicycler v. 0.5.0	SAMN34374893	GCA_031324135.1	n/a	ASM3132413v1	SRR27678744	SRR28594757
PRJNA960711	Technical University of Denmark	LC18	Rhizosphere soil	missing	China: Liaocheng, Shangdong Province	bacterial isolate	Oxford Nanopore MinION and DNBSEQ-G400	Unicycler v. 0.5.0	SAMN34374965	GCA_031324195.1	n/a	ASM3132419v1	SRR27678669	SRR28594756
PRJNA960711	Technical University of Denmark	NJ11	Rhizosphere soil	missing	China: Neijiang, Sichuan Province	bacterial isolate	Oxford Nanopore MinION and DNBSEQ-G400	Unicycler v. 0.5.0	SAMN34374976	GCA_030348405.1	GCF_030348405.1	ASM3034840v1	SRR27678741	SRR28594754
PRJNA960711	Technical University of Denmark	CF13	Rhizosphere soil	missing	China: Chifeng, Inner Mongolia	bacterial isolate	Oxford Nanopore MinION and DNBSEQ-G400	Unicycler v. 0.5.0	SAMN34374946	GCA_030348785.1	GCF_030348785.1	ASM3034878v1	SRR27678691	SRR28594752
PRJNA960711	Technical University of Denmark	ACCC03577	soil	missing	China: Hunan Province	bacterial isolate	Oxford Nanopore MinION and DNBSEQ-G400	Unicycler v. 0.5.0	SAMN34374936	GCA_030348985.1	GCF_030348985.1	ASM3034898v1	SRR27678668	SRR28594750
PRJNA960711	Technical University of Denmark	b15	Grape epidermis	missing	China: Xinjiang Uygur Autonomous Region	bacterial isolate	Oxford Nanopore MinION and DNBSEQ-G400	Unicycler v. 0.5.0	SAMN34374942	GCA_030348865.1	GCF_030348865.1	ASM3034886v1	SRR27678708	SRR28594749
PRJNA960711	Technical University of Denmark	b4	cucumber rhizosphere	missing	China: Heilongjiang Province	bacterial isolate	Oxford Nanopore MinION and DNBSEQ-G400	Unicycler v. 0.5.0	SAMN34374944	GCA_030348835.1	GCF_030348835.1	ASM3034883v1	SRR27678702	SRR28594748
PRJNA960711	Technical University of Denmark	CF15	Rhizosphere soil	missing	China: Chifeng, Inner Mongolia	bacterial isolate	Oxford Nanopore MinION and DNBSEQ-G400	Unicycler v. 0.5.0	SAMN34374947	GCA_030348775.1	GCF_030348775.1	ASM3034877v1	SRR27678690	SRR28594747
PRJNA960711	Technical University of Denmark	NJ4	Rhizosphere soil	missing	China : Neijiang, Sichuan Province	bacterial isolate	Oxford Nanopore MinION and DNBSEQ-G400	Unicycler v. 0.5.0	SAMN34374978	GCA_030348345.1	GCF_030348345.1	ASM3034834v1	SRR27678737	SRR28594825
PRJNA960711	Technical University of Denmark	SIN1.1	pine forrest soil between two spruce trees	12-Nov-2016	Germany: near Munchenroda, Jena	bacterial isolate	Oxford Nanopore MinION and DNBSEQ-G400	Unicycler v. 0.5.0	SAMN34374912	GCA_031324125.1	n/a	ASM3132412v1	SRR27678732	SRR28594822
PRJNA960711	Technical University of Denmark	SIN2.1	field soil	2016	Germany: Heida	bacterial isolate	Oxford Nanopore MinION and DNBSEQ-G400	Unicycler v. 0.5.0	SAMN34374914	GCA_030348325.1	GCF_030348325.1	ASM3034832v1	SRR27678730	SRR28594820
PRJNA960711	Technical University of Denmark	SIN2.3	field soil	2016	Germany: Heida	bacterial isolate	Oxford Nanopore MinION and DNBSEQ-G400	Unicycler v. 0.5.0	SAMN34374916	GCA_031324095.1	n/a	ASM3132409v1	SRR27678728	SRR28594818
PRJNA960711	Technical University of Denmark	DX2.3	field soil	Feb-2016	Germany: Heida	bacterial isolate	Oxford Nanopore MinION and DNBSEQ-G400	Unicycler v. 0.5.0	SAMN34374908	GCA_030348535.1	GCF_030348535.1	ASM3034853v1	SRR27678761	SRR28594817
PRJNA960711	Technical University of Denmark	11B	fresh fungus comb	18-Jan-2010	South Africa: Pretoria	bacterial isolate	Oxford Nanopore MinION and DNBSEQ-G400	Unicycler v. 0.5.0	SAMN34374901	GCA_030487755.1	GCF_030487755.1	ASM3048775v1	SRR27678778	SRR28594816
PRJNA960711	Technical University of Denmark	GT4_IS1	Uropygial gland secretion	10-Sept-2018	Denmark: Copenhagen	bacterial isolate	Oxford Nanopore MinION and DNBSEQ-G400	Unicycler v. 0.5.0	SAMN34374902	GCA_030348915.1	GCF_030348915.1	ASM3034891v1	SRR27678675	SRR28594815
PRJNA960711	Technical University of Denmark	MB7_B13	grassland soil attached to a mushroom	Oct-2017	Denmark: Birkeroed	bacterial isolate	Oxford Nanopore MinION and DNBSEQ-G400	Unicycler v. 0.5.0	SAMN34374910	GCA_030348465.1	GCF_030348465.1	ASM3034846v1	SRR27678750	SRR28594812
PRJNA960711	Technical University of Denmark	MB9_B8	grassland soil attached to a mushroom	Oct-2017	Denmark: Birkeroed	bacterial isolate	Oxford Nanopore MinION and DNBSEQ-G400	Unicycler v. 0.5.0	SAMN34374911	GCA_031324185.1	n/a	ASM3132418v1	SRR27678749	SRR28594811
PRJNA960711	Technical University of Denmark	DX1.1	pine forrest soil between two spruce trees	2016-11-12	Germany: near Munchenroda, Jena	bacterial isolate	Oxford Nanopore MinION and DNBSEQ-G400	Unicycler v. 0.5.0	SAMN34510077	GCA_030348225.1	GCF_030348225.1	ASM3034822v1	SRR27678763	SRR28594809
PRJNA960711	Technical University of Denmark	DX4.1	grassland soil	2016-02	Germany: Heida	bacterial isolate	Oxford Nanopore MinION and DNBSEQ-G400	Unicycler v. 0.5.0	SAMN34510081	GCA_030348195.1	GCF_030348195.1	ASM3034819v1	SRR27678758	SRR28594808
PRJNA960711	Technical University of Denmark	QZ13	Rhizosphere soil	missing	China: Qinzhou, Guangxi Province	bacterial isolate	Oxford Nanopore MinION and DNBSEQ-G400	Unicycler v. 0.5.0	SAMN34374980	GCA_031324165.1	n/a	ASM3132416v1	SRR27678735	SRR28594807
PRJNA960711	Technical University of Denmark	b24	cucumber rhizosphere	missing	China: Heilongjiang Province	bacterial isolate	Oxford Nanopore MinION and DNBSEQ-G400	Unicycler v. 0.5.0	SAMN34375004	GCA_030348825.1	GCF_030348825.1	ASM3034882v1	SRR27678703	SRR28594806
PRJNA960711	Technical University of Denmark	JX25	Rhizosphere soil	missing	China: Jiaxing, Zhejiang Province	bacterial isolate	Oxford Nanopore MinION and DNBSEQ-G400	Unicycler v. 0.5.0	SAMN34375012	GCA_031324245.1	n/a	ASM3132424v1	SRR27678672	SRR28594805
PRJNA960711	Technical University of Denmark	NJ13	Rhizosphere soil	missing	China: Neijiang, Sichuan Province	bacterial isolate	Oxford Nanopore MinION and DNBSEQ-G400	Unicycler v. 0.5.0	SAMN34375024	GCA_030348385.1	n/a	ASM3034838v1	SRR27678739	SRR28594804
PRJNA960711	Technical University of Denmark	CF12	Rhizosphere soil	missing	China: Chifeng, Inner Mongolia	bacterial isolate	Oxford Nanopore MinION and DNBSEQ-G400	Unicycler v. 0.5.0	SAMN34375005	GCA_030348765.1	GCF_030348765.1	ASM3034876v1	SRR27678692	SRR28594740
PRJNA960711	Technical University of Denmark	DY26	Rhizosphere soil	missing	China: Dongying, Shangdong Province	bacterial isolate	Oxford Nanopore MinION and DNBSEQ-G400	Unicycler v. 0.5.0	SAMN34375008	GCA_031324265.1	n/a	ASM3132426v1	SRR27678757	SRR28594853
PRJNA960711	Technical University of Denmark	AQ11	Rhizosphere soil	missing	China: Anqing, Anhui Province	bacterial isolate	Oxford Nanopore MinION and DNBSEQ-G400	Unicycler v. 0.5.0	SAMN34374939	GCA_030348875.1	n/a	ASM3034887v1	SRR27678776	SRR28594850
PRJNA960711	Technical University of Denmark	D8_B_37	grassland soil	Oct-2017	Denmark: Jaegersborg Dyrehave	bacterial isolate	Oxford Nanopore MinION and DNBSEQ-G400	Unicycler v. 0.5.0	SAMN34374865	GCA_030348725.1	GCF_030348725.1	ASM3034872v1	SRR27678682	SRR28594844
PRJNA960711	Technical University of Denmark	LY60	cucumber rhizosphere	missing	China: Heilongjiang Province	bacterial isolate	Oxford Nanopore MinION and DNBSEQ-G400	Unicycler v. 0.5.0	SAMN34375021	GCA_030348445.1	GCF_030348445.1	ASM3034844v1	SRR27678660	SRR28594842
PRJNA960711	Technical University of Denmark	LY18	cucumber rhizosphere	missing	China: Heilongjiang Province	bacterial isolate	Oxford Nanopore MinION and DNBSEQ-G400	Unicycler v. 0.5.0	SAMN34375018	GCA_030348485.1	GCF_030348485.1	ASM3034848v1	SRR27678661	SRR28594840
PRJNA960711	Technical University of Denmark	D8_B_41	grassland soil	Oct-2017	Denmark: Jaegersborg Dyrehave	bacterial isolate	Oxford Nanopore MinION and DNBSEQ-G400	Unicycler v. 0.5.0	SAMN34374866	GCA_030348705.1	GCF_030348705.1	ASM3034870v1	SRR27678775	SRR28594837
PRJNA960711	Technical University of Denmark	D8_B_31	grassland soil	Oct-2017	Denmark: Jaegersborg Dyrehave	bacterial isolate	Oxford Nanopore MinION and DNBSEQ-G400	Unicycler v. 0.5.0	SAMN34374864	GCA_030348735.1	n/a	ASM3034873v1	SRR27678683	SRR28594836
PRJNA960711	Technical University of Denmark	J6-1	marine	14-Sept-2021	Denmark: Jyllinge harbor	bacterial isolate	Oxford Nanopore MinION and Illumina NovaSeq	Unicycler v. 0.5.0	SAMN34375045	GCA_031324225.1	n/a	ASM3132422v1	SRR27678674	SRR28594833
PRJNA960711	Technical University of Denmark	J6-2	marine	14-Sept-2021	Denmark: Jyllinge harbor	bacterial isolate	Oxford Nanopore MinION and Illumina NovaSeq	Unicycler v. 0.5.0	SAMN34375046	GCA_030348255.1	GCF_030348255.1	ASM3034825v1	SRR27678673	SRR28594831
