## Supplementary material for "Expanding the genome information on *Bacillales* for biosynthetic gene cluster discovery": Oline only Table 5

### Sheet: Online-only Table 5
Online-only Table 5. Sequencing data quality of 121 isolate
Isolate (name from NCBI)	Assembly accession number	Long-read sequencing data			Short-read sequencing data
		Clean reads of Nanopore (No.)	Mean reads length of Nanopore (bp)	N50 of Nanopore reads (bp)	Clean reads of MGI (No.)	Clean data of MGI (Gbp)
ACCC03016	GCA_030122765.1	77003	2103.3	4052	14299506	4.28985
D8_B_41	GCA_030348705.1	283525	1347.4	2815	4031875	1.20956
G2S3	GCA_030123105.1	23600	4646.7	9151	4903031	1.47091
QZ13	GCA_031324165.1	88717	1226	1981	4942574	1.48277
G5S2	GCA_030292015.1	40933	3159.8	8138	4191644	1.25749
WH10	GCA_030123405.1	50298	2013.6	4953	4826738	1.44802
NJ26	GCA_030123305.1	45041	4463.2	8969	5167701	1.55031
SIN1.2	GCA_030292095.1	62034	2749.1	7787	17285446	5.18563
Monterrey_S2	GCA_030167015.1	40319	4796.1	9464	6628022	1.98841
CEW 1W	GCA_030123025.1	144661	2912	5783	14442175	4.33265
RZ2	GCA_030348365.1	56938	3210.9	6057	4564502	1.36935
TL11	GCA_030123385.1	72626	3606.9	7304	4866164	1.45985
ACCC03577	GCA_030348985.1	3536	7514.4	13604	15034359	4.51031
D9_B_66	GCA_030348565.1	26260	2483.8	5329	5392661	1.6178
J6-2	GCA_030348255.1	15254	3014.7	3800	9241593	2.77248
Cuernavaca_S4	GCA_030166995.1	154098	2274.9	4402	5638247	1.69147
LN15	GCA_030123185.1	37453	3817.9	7933	2764811	0.829443
D5_B_69	GCA_030291955.1	104708	3647.7	8568	6664872	1.99946
D9_B_36	GCA_030348645.1	41065	3197.6	6818	7541853	2.26256
KF17	GCA_030292055.1	48616	5066.5	10175	5674276	1.70228
CEW-AP100	GCA_030122965.1	134688	1730.8	3099	15007786	4.50234
Tehuacan_S5	GCA_031324075.1	23052	2117.5	5009	6050036	1.81501
SIN2.2	GCA_030292205.1	61624	2586.5	5370	12935719	3.88072
SXL388	GCA_030292135.1	26825	4892	9578	4932531	1.47976
NJ4	GCA_030348345.1	67963	1939.6	3701	4493921	1.34818
MW2_IS1	GCA_030316035.1	161633	2348.8	4697	19655138	5.89654
DY26	GCA_031324265.1	49391	1149.3	2842	5906172	1.77185
MB7_B13	GCA_030348465.1	48875	2067.3	3923	21557194	6.46716
b15	GCA_030348865.1	30629	4098	8128	16161249	4.84837
CCW CN82	GCA_030122985.1	58437	3276.6	6508	14455048	4.33651
E1_1	GCA_031324305.1	41423	2116.8	4326	5695443	1.70863
b24	GCA_030348825.1	77162	2512.4	4525	5470412	1.64112
XLM17	GCA_030123445.1	98858	2401.1	4262	4231956	1.26959
MB7_B11	GCA_030123285.1	46953	3213.6	7155	15337986	4.6014
WH6	GCA_030123485.1	44234	3503.6	7570	4606735	1.38202
DX3.1	GCA_030292155.1	102141	2289.9	4249	15592844	4.67785
LN2	GCA_030123205.1	40025	4351.5	9103	5027299	1.50819
CEW AP102	GCA_030123005.1	87591	2846.7	5437	18558256	5.56748
D8_B_42	GCA_030348675.1	55612	3968.5	7982	5828555	1.74857
D9_B_73	GCA_030123045.1	25745	2736	6582	4461266	1.33838
AQ11	GCA_030348875.1	90623	3851.1	8146	16716226	5.01487
G6S2	GCA_030123125.1	24415	3089.1	6190	6224902	1.86747
11B	GCA_030487755.1	2206	6699.7	12921	14172049	4.25161
NJ13	GCA_030348385.1	75393	2377.3	4079	4875913	1.46277
ACCC01970	GCA_030272035.1	17782	3652.9	9845	5599953	1.67999
ACCC03434	GCA_030122785.1	27804	3013.7	6361	16532462	4.95974
YX16	GCA_030123505.1	183193	2608.5	4804	4741601	1.42248
LY60	GCA_030348445.1	66607	4041.7	7520	5786467	1.73594
SuZ13	GCA_030123365.1	97896	3150.7	6180	4897006	1.4691
G4S2	GCA_030348505.1	7220	7005.4	13698	4513364	1.35401
Puebla_S2	GCA_030167055.1	106657	3228	8166	5900587	1.77018
ACCC02827	GCA_030291935.1	68650	2687.1	4656	14628919	4.38868
SIN3.1	GCA_030292115.1	236532	2005.9	4047	17571835	5.27155
G7S3	GCA_031324285.1	13215	2420.5	6147	6053388	1.81602
B2_10	GCA_030122825.1	29482	4168.4	9302	6830391	2.04912
AQ2	GCA_030122805.1	49669	2977.6	6895	13910033	4.17301
J6-1	GCA_031324225.1	6071	3720	4986	7904790	2.37144
YX23	GCA_030348245.1	50769	4330.7	8848	3762799	1.12884
b19	GCA_030348905.1	90927	3596.1	6693	16911602	5.07348
LN4	GCA_030292075.1	290260	2786.7	5345	4267623	1.28029
SQ11	GCA_030123345.1	102672	2289	5046	4449719	1.33492
D8_B_37	GCA_030348725.1	208890	1524.1	2661	5709052	1.71272
Canada_S1	GCA_030176975.1	29387	2203.7	4715	5944085	1.78323
SIN2.3	GCA_031324095.1	76846	1077.5	1777	21718778	6.51563
Monterrey_S4	GCA_031324135.1	6643	4519.7	10257	5954565	1.78637
CF15	GCA_030348775.1	75788	3937.3	8189	14603276	4.38098
NJ11	GCA_030348405.1	46400	2648.3	6372	6448755	1.93463
G2S2	GCA_030123085.1	97086	3933.1	7999	4389391	1.31682
DX2.3	GCA_030348535.1	62277	2284.8	4441	14985406	4.49562
RZ14	GCA_030123325.1	219577	1840.7	3388	5127485	1.53825
Monterrey_S3	GCA_030167035.1	91558	2099.2	4840	4929223	1.47877
GT4_IS1	GCA_030348915.1	72988	1756.9	3161	17653710	5.29611
ACCC02857	GCA_030122745.1	131011	3669.8	8508	13143054	3.94292
MB9_B8	GCA_031324185.1	27633	1871.5	3718	10739664	3.2219
DX2.1	GCA_030348585.1	46786	2383.6	6366	16710306	5.01309
JX25	GCA_031324245.1	83950	2269.1	3860	5243746	1.57312
Tehuacan_S4	GCA_030167075.1	70155	4552.9	8598	7048249	2.11447
G1S1	GCA_030348515.1	53690	4273.2	9292	4594402	1.37832
XLM16	GCA_030123425.1	80793	4113	7998	3863887	1.15917
LY18	GCA_030348485.1	10081	6638.9	13001	6275177	1.88255
CF13	GCA_030348785.1	66578	3627.5	7469	16839887	5.05197
DY30	GCA_030123065.1	42763	4068.2	9366	4285366	1.28561
DX1.1	GCA_030348225.1	83910	2537.5	5950	18688240	5.60647
D8_B_47	GCA_030291975.1	126948	3426.4	9035	2204056	0.661217
YX13	GCA_031324045.1	58893	3760.3	7131	5107317	1.5322
SIN2.1	GCA_030348325.1	20045	3674.4	7279	14583140	4.37494
TL8	GCA_030348285.1	46345	2619.1	6054	4583946	1.37518
YX15	GCA_030285945.1	68314	4166.4	8760	4358897	1.30767
B2_4	GCA_030122845.1	96748	3004.2	6511	5177556	1.55327
Mn106-1 head2 chi	GCA_030166975.1	57518	5373.1	11323	14777916	4.43337
TZ19	GCA_030348305.1	57664	2622.9	5177	6032838	1.80985
Munchenroda_S7	GCA_030348415.1	52113	2854.4	6904	5880148	1.76404
CF29	GCA_030122925.1	41339	3191.7	7053	18706816	5.61204
KF24	GCA_030123145.1	160165	1906	3559	6022313	1.80669
b4	GCA_030348835.1	33951	4163	8979	17117690	5.13531
CES-OCA-19	GCA_030122945.1	191828	2054.7	3773	18400998	5.5203
ACCC04323	GCA_030348965.1	54280	4316.1	8273	5355091	1.60653
LY92	GCA_030123265.1	50406	4935.5	9382	3277312	0.983194
D8_B_31	GCA_030348735.1	299096	2677.5	5363	5881849	1.76455
G6S3	GCA_030292035.1	43409	4802.5	10906	6155498	1.84665
Cuernavaca_S2	GCA_030179875.1	71115	3056.4	7012	3479775	1.04393
D9_B_49	GCA_030291995.1	177849	4123.7	9583	6781595	2.03448
LY1	GCA_030123245.1	6410	7326.4	13185	4703643	1.41109
C1_13	GCA_030122865.1	118722	4918.6	10528	6188032	1.85641
C1_9	GCA_030122885.1	137267	2149.8	4768	6505355	1.95161
WH12	GCA_030123465.1	97555	2933.2	5987	5383759	1.61513
ACCC02960	GCA_031324325.1	11348	3708.4	6445	5550552	1.66517
D9_B_45	GCA_030348625.1	47490	2568.6	5213	6237114	1.87113
D8_B_46	GCA_030348665.1	261416	3651.9	8923	5076352	1.52291
SIN1.1	GCA_031324125.1	24873	2641.4	6081	19207315	5.76219
LC18	GCA_031324195.1	26266	2031.4	3786	6196659	1.859
CF20	GCA_030122905.1	67734	5288.9	10546	12607571	3.78227
ACCC06369	GCA_030348945.1	90199	3033.4	6159	17549777	5.26493
SIN3.2	GCA_030292225.1	170268	2441.6	4793	18606386	5.58192
DX4.1	GCA_030348195.1	35885	2677.2	5784	16434257	4.93028
Mi106 D2 head1 chi	GCA_030219985.1	100363	1615.3	3667	17219131	5.16574
LN5	GCA_030123225.1	61034	3062.5	6013	4146306	1.24389
LC22	GCA_030123165.1	46381	3286.8	7902	5705133	1.71154
D9_B_34	GCA_031324335.1	36608	2162.8	5641	6336848	1.90105
D9_B_56	GCA_030348595.1	69176	2803.4	5546	5731279	1.71938
CF12	GCA_030348765.1	118003	2956.5	5867	5981321	1.7944
